# Developmental Dieldrin Exposure Alters DNA Methylation at Genes Related to Dopaminergic Neuron Development and Parkinson’s Disease in Mouse Midbrain

**DOI:** 10.1101/494237

**Authors:** Joseph Kochmanski, Sarah E. VanOeveren, Alison I. Bernstein

**Affiliations:** Department of Translational Science & Molecular Medicine, College of Human Medicine, Michigan State University

**Keywords:** Dieldrin, DNA Methylation, Epigenetics, Parkinson’s Disease, RNA Sequencing

## Abstract

Human and animal studies have shown that exposure to the organochlorine pesticide dieldrin is associated with increased risk of Parkinson’s disease (PD). Despite previous work showing a link between developmental dieldrin exposure and increased neuronal susceptibility to MPTP toxicity in male C57BL/6 mice, the mechanism mediating this effect has not been identified. Here, we tested the hypothesis that developmental exposure to dieldrin increases neuronal susceptibility via genome-wide changes in DNA methylation. Starting at 8 weeks of age and prior to mating, female C57BL/6 mice were exposed to 0.3 mg/kg dieldrin by feeding (every 3 days) throughout breeding, gestation, and lactation. At 12 weeks of age, pups were sacrificed and midbrains were dissected. DNA was isolated and dieldrin-related changes in DNA methylation were assessed via reduced representation bisulfite sequencing (RRBS). We identified significant, sex-specific differentially methylated CpGs (DMCs) and regions (DMRs) by developmental dieldrin exposure (FDR<0.05), including DMCs at the *Nr4a2* and *Lmx1b* genes, which are involved in dopaminergic neuron development and maintenance. Developmental dieldrin exposure had distinct effects on the male and female epigenome. Furthermore, a separate set of changes in DNA methylation was identified after adult exposure to dieldrin, suggesting that adult and developmental dieldrin toxicity may not act through a shared epigenetic mechanism. Together, our data suggest that developmental dieldrin exposure establishes sex-specific poised epigenetic states early in life. These poised epigenomes may mediate sensitivity to additional environmental stimuli and contribute to the development of late-life neurodegenerative disease, including PD.
