## Supplementary material for "Developmental Dieldrin Exposure Alters DNA Methylation at Genes Related to Dopaminergic Neuron Development and Parkinson’s Disease in Mouse Midbrain": Supplemental Table S2_Kochmanski_121018.csv

	chr	pos	mu1	mu2	diff	diff.se	stat	phi1	phi2	pval	fdr
754601	chr5	142694736	0.892259246	0.021887921	0.870371325	0.086617926	10.04839717	0.013874745	0.012626247	9.34E-24	3.05E-17
1550818	chr10	99268834	0.023773551	0.874298302	-0.850524751	0.10263252	-8.287088279	0.014107406	0.012168714	1.16E-16	1.90E-10
1819403	chr13	57721274	0.809568019	0.033778903	0.775789115	0.095479841	8.125161325	0.014859617	0.012650589	4.47E-16	4.87E-10
60587	chr6	67592025	0.038382017	0.768526867	-0.73014485	0.093600015	-7.800691623	0.014123836	0.011754569	6.16E-15	5.03E-09
3354170	chrX	60972088	0.038382017	0.825510133	-0.787128116	0.104270954	-7.54887232	0.014123836	0.01210404	4.39E-14	2.87E-08
1457594	chr10	44357607	0.044559431	0.932618442	-0.888059011	0.121534273	-7.307066466	0.014102051	0.012715288	2.73E-13	1.12E-07
3093137	chr11	29824368	0.044559431	0.932618442	-0.888059011	0.121534273	-7.307066466	0.014102051	0.012715288	2.73E-13	1.12E-07
1400949	chr8	122669847	0.044559431	0.932618442	-0.888059011	0.121534273	-7.307066466	0.014102051	0.012715288	2.73E-13	1.12E-07
2697096	chr12	26403848	0.93013412	0.04464733	0.88548679	0.123064308	7.195317686	0.014222451	0.01261004	6.23E-13	2.04E-07
1029990	chr2	51480909	0.93013412	0.04464733	0.88548679	0.123064308	7.195317686	0.014222451	0.01261004	6.23E-13	2.04E-07
2650491	chr14	101607579	0.918901431	0.033778903	0.885122528	0.123833303	7.147693761	0.014181726	0.012650589	8.82E-13	2.62E-07
60585	chr6	67592018	0.038382017	0.718989706	-0.68060769	0.096727251	-7.036359275	0.014123836	0.012629193	1.97E-12	5.37E-07
1162162	chr2	158911506	0.038382017	0.806145946	-0.767763929	0.109530823	-7.009569616	0.014123836	0.012108987	2.39E-12	6.01E-07
2551839	chr14	8349245	0.033817865	0.821025625	-0.787207759	0.112618903	-6.99001442	0.014145105	0.01191629	2.75E-12	6.42E-07
2856222	chr4	46348511	0.918901431	0.038395693	0.880505738	0.128037605	6.876930716	0.014181726	0.01263052	6.12E-12	1.33E-06
3251465	chr11	102263801	0.044559431	0.921657333	-0.877097902	0.132459114	-6.621650076	0.014102051	0.012678388	3.55E-11	5.80E-06
1591373	chr17	3414622	0.044559431	0.921657333	-0.877097902	0.132459114	-6.621650076	0.014102051	0.012678388	3.55E-11	5.80E-06
964935	chr2	11288390	0.044559431	0.921657333	-0.877097902	0.132459114	-6.621650076	0.014102051	0.012678388	3.55E-11	5.80E-06
1193209	chr2	169515661	0.044559431	0.921657333	-0.877097902	0.132459114	-6.621650076	0.014102051	0.012678388	3.55E-11	5.80E-06
2834560	chr4	32136351	0.044559431	0.921657333	-0.877097902	0.132459114	-6.621650076	0.014102051	0.012678388	3.55E-11	5.80E-06
1596604	chr17	6841664	0.044559431	0.864852902	-0.820293471	0.124258993	-6.601481724	0.014102051	0.01237386	4.07E-11	6.33E-06
2654235	chr14	105085153	0.044559431	0.834381294	-0.789821863	0.120437181	-6.557957047	0.014102051	0.01241227	5.45E-11	8.10E-06
3242913	chr11	100463000	0.918901431	0.04464733	0.874254101	0.134384823	6.505601468	0.014181726	0.01261004	7.74E-11	9.73E-06
1824843	chr13	59916552	0.918901431	0.04464733	0.874254101	0.134384823	6.505601468	0.014181726	0.01261004	7.74E-11	9.73E-06
263531	chr15	86685571	0.918901431	0.04464733	0.874254101	0.134384823	6.505601468	0.014181726	0.01261004	7.74E-11	9.73E-06
615819	chr5	76843924	0.918901431	0.04464733	0.874254101	0.134384823	6.505601468	0.014181726	0.01261004	7.74E-11	9.73E-06
380780	chr7	37043355	0.918901431	0.11085099	0.808050441	0.124610887	6.48458942	0.014181726	0.01219108	8.90E-11	1.08E-05
687311	chr5	119720918	0.106662446	0.876669533	-0.770007087	0.119747973	-6.430230664	0.013685568	0.012301301	1.27E-10	1.49E-05
820830	chr9	44112145	0.02189359	0.691903558	-0.670009968	0.105438108	-6.35453332	0.014119402	0.01183018	2.09E-10	2.36E-05
2105057	chr1	132361410	0.163000862	0.979674504	-0.816673642	0.129380771	-6.312171684	0.013624185	0.012786474	2.75E-10	3.00E-05
856218	chr9	62421334	0.033817865	0.675230442	-0.641412577	0.102608876	-6.25104379	0.014145105	0.012782565	4.08E-10	4.25E-05
1459679	chr10	46812277	0.038382017	0.681363164	-0.642981147	0.10297267	-6.24419224	0.014123836	0.013219684	4.26E-10	4.25E-05
2204624	chr18	24941865	0.044559431	0.794914565	-0.750355134	0.120339565	-6.235315321	0.014102051	0.013592512	4.51E-10	4.25E-05
2548729	chr14	3100369	0.163000862	0.975805195	-0.812804333	0.130476386	-6.22951294	0.013624185	0.012726986	4.68E-10	4.25E-05
2548731	chr14	3100379	0.163000862	0.975805195	-0.812804333	0.130476386	-6.22951294	0.013624185	0.012726986	4.68E-10	4.25E-05
2548733	chr14	3100404	0.163000862	0.975805195	-0.812804333	0.130476386	-6.22951294	0.013624185	0.012726986	4.68E-10	4.25E-05
2070622	chr1	89639996	0.93013412	0.219924619	0.710209501	0.114391571	6.208582456	0.014222451	0.011781167	5.35E-10	4.72E-05
1063710	chr2	83072555	0.044559431	0.70872419	-0.66416476	0.107842601	-6.158649303	0.014102051	0.012015445	7.34E-10	6.31E-05
3229438	chr11	97500548	0.019005262	0.54495128	-0.525946018	0.085873463	-6.124662944	0.014146635	0.011657201	9.09E-10	7.61E-05
819794	chr9	43777984	0.93013412	0.265114881	0.665019239	0.111241086	5.978180058	0.014222451	0.010906019	2.26E-09	0.000184349
480017	chr7	117434733	0.044559431	0.807074759	-0.762515328	0.129265248	-5.898842419	0.014102051	0.012667714	3.66E-09	0.000291774
3220958	chr11	96018128	0.918901431	0.117216459	0.801684972	0.139320256	5.75425998	0.014181726	0.012311717	8.70E-09	0.000675894
1553875	chr10	107494353	0.044559431	0.734649599	-0.690090168	0.120003447	-5.750586212	0.014102051	0.012517873	8.89E-09	0.000675894
1674844	chr17	43581251	0.809332781	0.016825404	0.792507377	0.13795028	5.744876916	0.013723768	0.012679937	9.20E-09	0.000676147
1945423	chr16	49180678	0.038382017	0.832483016	-0.794100999	0.138276885	-5.74283255	0.014123836	0.012240838	9.31E-09	0.000676147
1373402	chr8	115106914	0.918901431	0.145101939	0.773799492	0.135445857	5.712980128	0.014181726	0.011855426	1.11E-08	0.000788677
2371793	chr19	46530668	0.01046426	0.41815622	-0.40769196	0.072857354	-5.595755752	0.014135783	0.014918018	2.20E-08	0.001527339
2037291	chr1	61587269	0.044559431	0.724719126	-0.680159695	0.121918693	-5.578797479	0.014102051	0.01166065	2.42E-08	0.00164887
1401492	chr8	122745448	0.974720802	0.561617199	0.413103604	0.074199809	5.567448324	0.014402915	0.011809804	2.58E-08	0.001723994
2037293	chr1	61587276	0.044559431	0.722503241	-0.67794381	0.122108377	-5.551984458	0.014102051	0.011712512	2.82E-08	0.001846036
174005	chr15	25537130	0.207062449	0.885798724	-0.678736275	0.122589954	-5.536638612	0.013826263	0.012348677	3.08E-08	0.001975718
719433	chr5	129226064	0.038382017	0.745915313	-0.707533296	0.128264936	-5.516186417	0.014123836	0.012280653	3.46E-08	0.002177183
703979	chr5	123390858	0.93013412	0.227573151	0.702560969	0.127734112	5.500182828	0.014222451	0.013017184	3.79E-08	0.002339352
3398620	chrX	154712218	0.911845363	0.478989858	0.432855505	0.078990385	5.479850578	0.014135187	0.012022622	4.26E-08	0.002576152
242202	chr15	80326031	0.023773551	0.633954057	-0.610180506	0.111773561	-5.459077261	0.014107406	0.014199594	4.79E-08	0.002843811
3229440	chr11	97500551	0.084856152	0.639237008	-0.554380857	0.101613506	-5.45577924	0.013571045	0.01161049	4.88E-08	0.002845374
1882833	chr13	117958652	0.65403052	0.030230157	0.623800363	0.114757623	5.435807656	0.014586822	0.012670202	5.45E-08	0.003127425
454581	chr7	98994752	0.038382017	0.742480298	-0.704098282	0.129766812	-5.425873323	0.014123836	0.014252675	5.77E-08	0.003249471
106800	chr6	112972217	0.830656051	0.04464733	0.78600872	0.145929308	5.386229335	0.013698532	0.01261004	7.20E-08	0.003919975
3166035	chr11	72960563	0.67267033	0.033778903	0.638891427	0.118616807	5.386179598	0.01464772	0.012650589	7.20E-08	0.003919975
553772	chr5	24897526	0.478718192	0.972310823	-0.493592631	0.091844162	-5.374240674	0.012707568	0.012793219	7.69E-08	0.004120098
522600	chr7	141087944	0.038382017	0.673289257	-0.634907241	0.118497915	-5.35796129	0.014123836	0.012676075	8.42E-08	0.004436322
179694	chr15	31302557	0.018938232	0.439652365	-0.420714133	0.078912204	-5.331420349	0.014141054	0.011699888	9.74E-08	0.005054837
2696066	chr12	24951958	0.044559431	0.708274429	-0.663714998	0.124621129	-5.325862501	0.014102051	0.012261989	1.00E-07	0.005130448
1802259	chr13	52060111	0.033817865	0.70167822	-0.667860354	0.126346774	-5.285931195	0.014145105	0.012793557	1.25E-07	0.006287902
2756516	chr12	84912651	0.02189359	0.471955032	-0.450061442	0.085239436	-5.279967388	0.014119402	0.013930377	1.29E-07	0.00639762
248134	chr15	82207470	0.062922054	0.592166322	-0.529244267	0.100573391	-5.262269321	0.013546449	0.012363276	1.42E-07	0.006940178
2682338	chr12	16541948	0.210369449	0.940711467	-0.730342018	0.138949069	-5.256185055	0.014160434	0.01275142	1.47E-07	0.007068131
896315	chr9	95072573	0.071298261	0.512339529	-0.441041268	0.084163491	-5.240292017	0.015789718	0.012599133	1.60E-07	0.007593161
2945157	chr4	125418682	0.985459585	0.691811819	0.293647766	0.056073524	5.236834491	0.014439642	0.01004172	1.63E-07	0.007626207
1432490	chr10	19329152	0.972540783	0.416198684	0.556342099	0.106955096	5.201641815	0.014335293	0.012031166	1.98E-07	0.009092093
773318	chr5	148655504	0.033817865	0.596538096	-0.562720231	0.108850769	-5.169648665	0.014145105	0.0116791	2.35E-07	0.01064513
452267	chr7	98186906	0.044559431	0.61919276	-0.574633329	0.11135574	-5.160338639	0.014102051	0.011469146	2.47E-07	0.010900861
452266	chr7	98186884	0.044559431	0.619528178	-0.574968747	0.111429092	-5.159951832	0.014102051	0.011719814	2.47E-07	0.010900861
3336119	chrX	21876882	0.186973357	0.946984944	-0.760011586	0.147358473	-5.157569632	0.013666158	0.012472997	2.50E-07	0.010900861
574399	chr5	35085120	0.163000862	0.869547337	-0.706546475	0.137072553	-5.15454377	0.013624185	0.012276365	2.54E-07	0.010932581
2997475	chr4	138045097	0.918901431	0.216760918	0.702140513	0.136329528	5.150318673	0.014181726	0.011794486	2.60E-07	0.011036548
1939243	chr16	38431926	0.029890979	0.371548497	-0.341657519	0.066405196	-5.145041919	0.013432358	0.012135689	2.67E-07	0.011205796
2392299	chr19	59635659	0.038382017	0.655977821	-0.617595804	0.120827424	-5.111387655	0.014123836	0.011741144	3.20E-07	0.013229074
2688026	chr12	19683752	0.770142403	0.04464733	0.725495073	0.142263721	5.099649219	0.014173524	0.01261004	3.40E-07	0.013728802
2436646	chr3	56136578	0.770142403	0.04464733	0.725495073	0.142263721	5.099649219	0.014173524	0.01261004	3.40E-07	0.013728802
821349	chr9	44249323	0.976936693	0.65067569	0.326261002	0.064030988	5.095361066	0.014417459	0.012501385	3.48E-07	0.013871981
2835692	chr4	32864677	0.044559431	0.693430149	-0.648870718	0.127550877	-5.087152144	0.014102051	0.012436711	3.63E-07	0.014298196
71075	chr6	82913193	0.044559431	0.692156466	-0.647597035	0.127353042	-5.085053536	0.014102051	0.011733109	3.68E-07	0.014298196
2704172	chr12	34733468	0.186973357	0.958260925	-0.771287568	0.152501219	-5.05758295	0.013666158	0.012684017	4.25E-07	0.016324566
2375278	chr19	47463719	0.003938208	0.198549566	-0.194611358	0.038544515	-5.04900261	0.014270533	0.010233529	4.44E-07	0.016876455
3051646	chr4	154425314	0.714723086	0.2277551	0.486967986	0.096507492	5.045908644	0.012463064	0.011728573	4.51E-07	0.016954742
3251298	chr11	102244776	0.075392731	0.615437472	-0.540044741	0.107559007	-5.020915996	0.013824669	0.013160936	5.14E-07	0.019097382
213185	chr15	74194629	0.648691929	0.01319924	0.635492689	0.126689483	5.016143998	0.015739829	0.012654255	5.27E-07	0.019357641
675887	chr5	115661653	0.898295726	0.560013815	0.338281911	0.067839008	4.986539779	0.012270309	0.011142092	6.15E-07	0.022278822
86829	chr6	88794652	0.652449399	0.033778903	0.618670496	0.124112324	4.984762805	0.013262502	0.012650589	6.20E-07	0.022278822
773320	chr5	148655668	0.044559431	0.612632028	-0.568072597	0.114110592	-4.978263494	0.014102051	0.012417272	6.42E-07	0.022633474
912574	chr9	105871771	0.918901431	0.144760119	0.774141312	0.155528123	4.977500506	0.014181726	0.012138222	6.44E-07	0.022633474
213113	chr15	74141041	0.179784133	0.686997732	-0.507213598	0.10239911	-4.95330085	0.012932516	0.013938563	7.30E-07	0.024987426
1101148	chr2	119749711	0.163000862	0.893494772	-0.73049391	0.147482793	-4.953078909	0.013624185	0.012401561	7.30E-07	0.024987426
98608	chr6	99275861	0.044559431	0.811265497	-0.766706066	0.154886381	-4.950119328	0.014102051	0.012263899	7.42E-07	0.024987426
1362134	chr8	108792714	0.044559431	0.811265497	-0.766706066	0.154886381	-4.950119328	0.014102051	0.012263899	7.42E-07	0.024987426
1737785	chr17	85072766	0.044559431	0.633574462	-0.589015032	0.119384037	-4.933783835	0.014102051	0.011585397	8.07E-07	0.026894543
2996233	chr4	137741419	0.868690806	0.163295681	0.705395125	0.14327549	4.923348189	0.013325163	0.012174622	8.51E-07	0.028083291
1207558	chr2	179293566	0.368271385	0.951858888	-0.583587503	0.118748604	-4.914478837	0.013086873	0.012821237	8.90E-07	0.029091034
493588	chr7	126817873	0.809332781	0.04464733	0.764685451	0.156732271	4.878927893	0.013723768	0.01261004	1.07E-06	0.034263843
2414975	chr3	31886766	0.297003456	0.855339719	-0.558336263	0.114450473	-4.878409413	0.014408706	0.011675956	1.07E-06	0.034263843
504797	chr7	130368013	0.481083057	0.918269661	-0.437186604	0.089834215	-4.866593443	0.013269411	0.010905555	1.14E-06	0.036023153
2200389	chr18	20962931	0.972394047	0.494818722	0.477575325	0.098237639	4.861429156	0.014350044	0.014221973	1.17E-06	0.03662041
2536522	chr3	145471432	0.25602917	0.921657333	-0.665628162	0.137174022	-4.852435985	0.014787532	0.012678388	1.22E-06	0.037956314
3351344	chrX	56791678	0.963066786	0.304141239	0.658925547	0.135865877	4.849823681	0.014229033	0.013245198	1.24E-06	0.038096789
452264	chr7	98186819	0.044559431	0.58830064	-0.543741209	0.112210898	-4.845707656	0.014102051	0.011927411	1.26E-06	0.038531745
92594	chr6	91781177	0.967672446	0.553290329	0.414382118	0.085825309	4.828204189	0.014269055	0.01249822	1.38E-06	0.041687608
1162161	chr2	158911407	0.038382017	0.636410769	-0.598028752	0.123914947	-4.826122792	0.014123836	0.011791176	1.39E-06	0.041738953
2287899	chr19	4127094	0.018938232	0.58903075	-0.570092518	0.118531279	-4.809637786	0.014141054	0.011726972	1.51E-06	0.044920796
1719297	chr17	70602305	0.975998473	0.60506461	0.370933863	0.077158807	4.807407939	0.014253323	0.013529942	1.53E-06	0.045015351
2671887	chr12	3834506	0.117050286	0.832483016	-0.715432729	0.149026346	-4.800713095	0.013771744	0.012240838	1.58E-06	0.046131235
1367161	chr8	110936336	0.761743337	0.447110488	0.314632849	0.065724183	4.787170204	0.011608579	0.011652885	1.69E-06	0.048581067
1460404	chr10	49048710	0.044559431	0.698424776	-0.653865345	0.136597907	-4.786788914	0.014102051	0.01186079	1.69E-06	0.048581067
392428	chr7	44999923	0.965688112	0.702042225	0.263645887	0.055129268	4.782321576	0.017618939	0.013530441	1.73E-06	0.049241671
