## Supplementary material for "Developmental Dieldrin Exposure Alters DNA Methylation at Genes Related to Dopaminergic Neuron Development and Parkinson’s Disease in Mouse Midbrain": Supplemental Table S3_Kochmanski_121018.csv

	chr	start	end	length	nCG	meanMethy1	meanMethy2	diff.Methy	areaStat
1	chr8	117978224	117978292	69	4	0.210535914	0.919316875	-0.70878096	-18.24692134
4	chr4	32864140	32864238	99	6	0.448525887	0.033438336	0.415087551	16.20102411
3	chr4	8866016	8866040	25	5	0.456468483	0.04395382	0.412514662	14.04703268
8	chr4	123164292	123164348	57	5	0.970336779	0.550779186	0.419557594	11.97079875
2	chrX	10216065	10216187	123	4	0.092212974	0.531285575	-0.439072601	-11.51578082
5	chr4	8866251	8866275	25	4	0.117121927	0.633023965	-0.515902038	-10.47311335
6	chr17	63247599	63247662	64	4	0.604298006	0.95697562	-0.352677614	-10.44942757
7	chrX	102188847	102188892	46	4	0.570469709	0.04395382	0.526515888	10.07365116
9	chrX	162888157	162888202	46	4	0.018869686	0.421411853	-0.402542166	-9.322560638
10	chr7	128688366	128688384	19	4	0.397408763	0.04395382	0.353454943	9.004257361
11	chrX	11887546	11887722	177	4	0.745794456	0.218998007	0.526796449	8.960834333
12	chr18	84874674	84874879	206	4	0.219794163	0.676849188	-0.457055025	-8.796071107
13	chr3	6058844	6058858	15	4	0.65476758	0.258694532	0.396073048	8.771280166
14	chr11	108211967	108212209	243	4	0.70651815	0.976117638	-0.269599488	-8.626451006
15	chr17	28057366	28057401	36	4	0.815236162	0.97227319	-0.157037028	-8.261564103
16	chr5	126050484	126050498	15	4	0.632844616	0.218998007	0.413846609	8.254306691
	seqnames	start	end	width	direction	no.cpgs	minfdr	Stouffer	maxbetafc	meanbetafc	overlapping.promoters
18:38726539-38726737	18	38726539	38726737	199	hyper	7	1.06E-88	8.13E-58	0.789921507	0.691974863	NA
4:42895202-42895286	4	42895202	42895286	85	hyper	4	4.11E-34	6.84E-22	0.772560525	0.741097153	NA
13:8207320-8207569	13	8207320	8207569	250	hyper	8	9.66E-50	5.86E-10	0.625105696	0.463139854	NA
7:54861403-54861473	7	54861403	54861473	71	hyper	4	2.61E-28	2.63E-05	0.826882313	0.65580223	NA
11:118905825-118906082	11	118905825	118906082	258	hyper	20	6.23E-118	8.65E-05	0.912975645	0.571465982	NA
7:73377807-73378081	7	73377807	73378081	275	hypo	4	2.96E-22	0.00099727	-0.588343412	-0.394731504	NA
15:93825398-93825593	15	93825398	93825593	196	hyper	7	3.84E-46	0.001057714	0.65837056	0.445227582	NA
13:102447566-102447790	13	102447566	102447790	225	hyper	12	2.00E-61	0.020896111	0.841405928	0.443319905	NA
