## Supplementary material for "Developmental Dieldrin Exposure Alters DNA Methylation at Genes Related to Dopaminergic Neuron Development and Parkinson’s Disease in Mouse Midbrain": Supplemental Table S4_Kochmanski_121018.csv

	chr	start	end	length	nCG	meanMethy1	meanMethy2	diff.Methy	areaStat
3	chr11	12026498	12026597	100	13	0.030308336	0.552094602	-0.521786266	-38.45861604
1	chr18	30268259	30268313	55	4	0.830656051	0.187400626	0.643255425	13.85938961
2	chr7	27372192	27372230	39	4	0.583597656	0.04464733	0.538950326	13.56753169
10	chr2	174329071	174329311	241	6	0.018938232	0.335568734	-0.316630502	-12.88132489
6	chr15	36136236	36136298	63	5	0.335637463	0.808595116	-0.472957653	-11.86938717
8	chr11	115318877	115318944	68	5	0.013807349	0.304124008	-0.290316658	-11.29563825
9	chr11	13873340	13873371	32	5	0.219406877	0.746323242	-0.526916365	-11.22326329
4	chr2	174329005	174329102	98	4	0.018938232	0.438326996	-0.419388764	-10.85215536
12	chr6	52316639	52316779	141	5	0.023773551	0.335568734	-0.311795183	-10.41780048
5	chr7	102113451	102113524	74	4	0.394312753	0.921657333	-0.52734458	-9.630485801
7	chr15	102107032	102107079	48	4	0.48430511	0.033778903	0.450526207	9.375436152
11	chr2	167727382	167727438	57	4	0.632968307	0.217352911	0.415615396	8.537961184
13	chr4	141858766	141858871	106	4	0.978903769	0.794188099	0.18471567	7.988572108
14	chr5	136714717	136714801	85	4	0.292270288	0.746323242	-0.454052954	-7.906642064
