## Supplementary material for "Developmental Dieldrin Exposure Alters DNA Methylation at Genes Related to Dopaminergic Neuron Development and Parkinson’s Disease in Mouse Midbrain": Supplemental Table S6_Kochmanski_121018.xlsx

### Sheet: DSS_DMRs_P3_RRBS_Dieldrin_Femal
seqnames	start	end	width	strand	DM_status	diff_meth	mu1	mu2	annot.seqnames	annot.start	annot.end	annot.width	annot.strand	annot.id	annot.tx_id	annot.gene_id	annot.symbol	annot.type
1	chr8	117978225	117978292	68	*	hyper	-0.708781	0.210536	0.919317	chr8	117806930	118278610	471681	*	intergenic:8737	NA	NA	NA	mm10_genes_intergenic
2	chr8	117978225	117978292	68	*	hyper	-0.708781	0.210536	0.919317	chr8	117806286	118279567	473282	*	inter:6366	NA	NA	NA	mm10_cpg_inter
3	chr4	8866252	8866275	24	*	hyper	-0.515902	0.117122	0.633024	chr4	8865738	8868449	2712	+	exon:98593	uc008rxz.2	320790	Chd7	mm10_genes_exons
4	chr4	8866252	8866275	24	*	hyper	-0.515902	0.117122	0.633024	chr4	8865738	8868449	2712	+	exon:98603	uc012daj.2	320790	Chd7	mm10_genes_exons
5	chr4	8866252	8866275	24	*	hyper	-0.515902	0.117122	0.633024	chr4	8821397	8907251	85855	*	inter:2434	NA	NA	NA	mm10_cpg_inter
6	chr18	84874675	84874879	205	*	hyper	-0.457055	0.219794	0.676849	chr18	84874635	84874883	249	*	enhancer:42210	NA	NA	NA	mm10_enhancers_fantom
7	chr18	84874675	84874879	205	*	hyper	-0.457055	0.219794	0.676849	chr18	84873170	84877826	4657	+	intron:402301	uc008fuw.1	109672	Cyb5a	mm10_genes_introns
8	chr18	84874675	84874879	205	*	hyper	-0.457055	0.219794	0.676849	chr18	84724471	84947925	223455	*	inter:12371	NA	NA	NA	mm10_cpg_inter
9	chrX	10216066	10216187	122	*	hyper	-0.439073	0.092213	0.531286	chrX	10213655	10216551	2897	-	intron:431329	uc009sqe.2	19893	Rpgr	mm10_genes_introns
10	chrX	10216066	10216187	122	*	hyper	-0.439073	0.092213	0.531286	chrX	10213655	10216215	2561	-	intron:431345	uc009sqf.2	19893	Rpgr	mm10_genes_introns
11	chrX	10216066	10216187	122	*	hyper	-0.439073	0.092213	0.531286	chrX	10213655	10216551	2897	-	intron:431361	uc009sqg.2	19893	Rpgr	mm10_genes_introns
12	chrX	10216066	10216187	122	*	hyper	-0.439073	0.092213	0.531286	chrX	10213655	10216551	2897	-	intron:431378	uc009sqh.2	19893	Rpgr	mm10_genes_introns
13	chrX	10216066	10216187	122	*	hyper	-0.439073	0.092213	0.531286	chrX	10213655	10216551	2897	-	intron:431395	uc012heu.1	19893	Rpgr	mm10_genes_introns
14	chrX	10216066	10216187	122	*	hyper	-0.439073	0.092213	0.531286	chrX	10213655	10216551	2897	-	intron:431406	uc009sqi.2	19893	Rpgr	mm10_genes_introns
15	chrX	10216066	10216187	122	*	hyper	-0.439073	0.092213	0.531286	chrX	10213655	10216551	2897	-	intron:431411	uc009sqj.2	19893	Rpgr	mm10_genes_introns
16	chrX	10216066	10216187	122	*	hyper	-0.439073	0.092213	0.531286	chrX	10214402	10216401	2000	*	shore:29368	NA	NA	NA	mm10_cpg_shores
17	chrX	162888158	162888202	45	*	hyper	-0.402542	0.0188697	0.421412	chrX	162888069	162888462	394	-	exon:500445	uc009uun.2	67043	Syap1	mm10_genes_exons
18	chrX	162888158	162888202	45	*	hyper	-0.402542	0.0188697	0.421412	chrX	162888108	162888495	388	*	island:15971	NA	NA	NA	mm10_cpg_islands
19	chr17	63247600	63247662	63	*	hyper	-0.352678	0.604298	0.956976	chr17	63225102	63356747	131646	-	intron:394681	uc008dfj.2	50758	Fbxl17	mm10_genes_introns
20	chr17	63247600	63247662	63	*	hyper	-0.352678	0.604298	0.956976	chr17	63225102	63356747	131646	-	intron:394686	uc008dfk.2	50758	Fbxl17	mm10_genes_introns
21	chr17	63247600	63247662	63	*	hyper	-0.352678	0.604298	0.956976	chr17	63225102	63356747	131646	-	intron:394694	uc008dfl.2	50758	Fbxl17	mm10_genes_introns
22	chr17	63247600	63247662	63	*	hyper	-0.352678	0.604298	0.956976	chr17	62887011	63494948	607938	*	inter:11871	NA	NA	NA	mm10_cpg_inter
23	chr11	108211968	108212209	242	*	hyper	-0.269599	0.706518	0.976118	chr11	108192213	108340645	148433	-	intron:293834	uc011ygr.1	18750	Prkca	mm10_genes_introns
24	chr11	108211968	108212209	242	*	hyper	-0.269599	0.706518	0.976118	chr11	107798703	108338956	540254	*	inter:8760	NA	NA	NA	mm10_cpg_inter
25	chr17	28057367	28057401	35	*	hyper	-0.157037	0.815236	0.972273	chr17	28057327	28057464	138	+	exon:433729	uc008bpv.2	224650	Anks1	mm10_genes_exons
26	chr17	28057367	28057401	35	*	hyper	-0.157037	0.815236	0.972273	chr17	28057327	28057464	138	+	exon:433753	uc008bpw.2	224650	Anks1	mm10_genes_exons
27	chr17	28057367	28057401	35	*	hyper	-0.157037	0.815236	0.972273	chr17	28057327	28057464	138	+	exon:433778	uc008bpx.2	224650	Anks1	mm10_genes_exons
28	chr17	28057367	28057401	35	*	hyper	-0.157037	0.815236	0.972273	chr17	28057327	28057464	138	+	exon:433792	uc008bpy.2	224650	Anks1	mm10_genes_exons
29	chr17	28057367	28057401	35	*	hyper	-0.157037	0.815236	0.972273	chr17	28057327	28057464	138	+	exon:433804	uc008bpz.2	224650	Anks1	mm10_genes_exons
30	chr17	28057367	28057401	35	*	hyper	-0.157037	0.815236	0.972273	chr17	27914011	28072028	158018	*	inter:11595	NA	NA	NA	mm10_cpg_inter
31	chr7	128688367	128688384	18	*	hypo	0.353455	0.397409	0.0439538	chr7	128687489	128688488	1000	+	promoter:25132	uc009jzg.1	101490	Inpp5f	mm10_genes_promoters
32	chr7	128688367	128688384	18	*	hypo	0.353455	0.397409	0.0439538	chr7	128685285	128690626	5342	+	intron:176925	uc009jzc.1	101490	Inpp5f	mm10_genes_introns
33	chr7	128688367	128688384	18	*	hypo	0.353455	0.397409	0.0439538	chr7	128685285	128690626	5342	+	intron:176940	uc009jze.1	101490	Inpp5f	mm10_genes_introns
34	chr7	128688367	128688384	18	*	hypo	0.353455	0.397409	0.0439538	chr7	128687608	128690626	3019	+	intron:176945	uc009jzf.1	101490	Inpp5f	mm10_genes_introns
35	chr7	128688367	128688384	18	*	hypo	0.353455	0.397409	0.0439538	chr7	128687969	128688582	614	*	island:6782	NA	NA	NA	mm10_cpg_islands
36	chr3	6058845	6058858	14	*	hypo	0.396073	0.654768	0.258695	chr3	5772987	6615412	842426	*	intergenic:2529	NA	NA	NA	mm10_genes_intergenic
37	chr3	6058845	6058858	14	*	hypo	0.396073	0.654768	0.258695	chr3	5580578	7362449	1781872	*	inter:1821	NA	NA	NA	mm10_cpg_inter
38	chr4	8866017	8866040	24	*	hypo	0.412515	0.456468	0.0439538	chr4	8865738	8868449	2712	+	exon:98593	uc008rxz.2	320790	Chd7	mm10_genes_exons
39	chr4	8866017	8866040	24	*	hypo	0.412515	0.456468	0.0439538	chr4	8865738	8868449	2712	+	exon:98603	uc012daj.2	320790	Chd7	mm10_genes_exons
40	chr4	8866017	8866040	24	*	hypo	0.412515	0.456468	0.0439538	chr4	8821397	8907251	85855	*	inter:2434	NA	NA	NA	mm10_cpg_inter
41	chr5	126050485	126050498	14	*	hypo	0.413847	0.632845	0.218998	chr5	126048983	126052982	4000	+	1to5kb:17033	uc029vos.1	NA	NA	mm10_genes_1to5kb
42	chr5	126050485	126050498	14	*	hypo	0.413847	0.632845	0.218998	chr5	125536820	127237441	1700622	*	inter:3995	NA	NA	NA	mm10_cpg_inter
43	chr4	32864141	32864238	98	*	hypo	0.415088	0.448526	0.0334383	chr4	32864175	32865174	1000	-	promoter:13793	uc008sfg.1	140577	Ankrd6	mm10_genes_promoters
44	chr4	32864141	32864238	98	*	hypo	0.415088	0.448526	0.0334383	chr4	32861684	32865683	4000	-	1to5kb:13792	uc008sff.1	140577	Ankrd6	mm10_genes_1to5kb
45	chr4	32864141	32864238	98	*	hypo	0.415088	0.448526	0.0334383	chr4	32864055	32864174	120	-	5UTR:17249	uc008sfg.1	140577	Ankrd6	mm10_genes_5UTRs
46	chr4	32864141	32864238	98	*	hypo	0.415088	0.448526	0.0334383	chr4	32864055	32864174	120	-	exon:114604	uc008sfg.1	140577	Ankrd6	mm10_genes_exons
47	chr4	32864141	32864238	98	*	hypo	0.415088	0.448526	0.0334383	chr4	32860589	32874206	13618	-	intron:100841	uc008sfh.1	140577	Ankrd6	mm10_genes_introns
48	chr4	32864141	32864238	98	*	hypo	0.415088	0.448526	0.0334383	chr4	32860589	32923296	62708	-	intron:100857	uc008sfi.1	140577	Ankrd6	mm10_genes_introns
49	chr4	32864141	32864238	98	*	hypo	0.415088	0.448526	0.0334383	chr4	32860589	32950746	90158	-	intron:100872	uc008sfj.1	140577	Ankrd6	mm10_genes_introns
50	chr4	32864141	32864238	98	*	hypo	0.415088	0.448526	0.0334383	chr4	32860589	32950746	90158	-	intron:100876	uc008sfk.1	140577	Ankrd6	mm10_genes_introns
51	chr4	32864141	32864238	98	*	hypo	0.415088	0.448526	0.0334383	chr4	32804500	32946490	141991	*	inter:2494	NA	NA	NA	mm10_cpg_inter
52	chr4	123164293	123164348	56	*	hypo	0.419558	0.970337	0.550779	chr4	123144942	123178503	33562	*	intergenic:4063	NA	NA	NA	mm10_genes_intergenic
53	chr4	123164293	123164348	56	*	hypo	0.419558	0.970337	0.550779	chr4	123121457	123179308	57852	*	inter:2918	NA	NA	NA	mm10_cpg_inter
54	chrX	102188848	102188892	45	*	hypo	0.526516	0.57047	0.0439538	chrX	102188372	102189297	926	-	intron:435338	uc009tym.3	20102	Rps4x	mm10_genes_introns
55	chrX	102188848	102188892	45	*	hypo	0.526516	0.57047	0.0439538	chrX	102187190	102189189	2000	*	shore:29837	NA	NA	NA	mm10_cpg_shores
56	chrX	11887547	11887722	176	*	hypo	0.526796	0.745794	0.218998	chrX	11328152	12036737	708586	*	intergenic:16840	NA	NA	NA	mm10_genes_intergenic
57	chrX	11887547	11887722	176	*	hypo	0.526796	0.745794	0.218998	chrX	11811920	11995030	183111	*	inter:12846	NA	NA	NA	mm10_cpg_inter
1	chr18	38726540	38726737	198	*		NA	NA		chr18	38605555	38988908	383354	*	inter:12178	NA	NA	NA	mm10_cpg_inter
2	chr4	42895203	42895286	84	*		NA	NA		chr4	42739140	42912953	173814	*	inter:2552	NA	NA	NA	mm10_cpg_inter
3	chr13	8207321	8207569	249	*		NA	NA		chr13	8207340	8207806	467	*	enhancer:11366	NA	8207440	8207590	mm10_custom_enhancer
4	chr13	8207321	8207569	249	*		NA	NA		chr13	8203321	8559103	355783	+	intron:313474	uc007pkf.2	94191	Adarb2	mm10_genes_introns
5	chr13	8207321	8207569	249	*		NA	NA		chr13	8203321	8559103	355783	+	intron:313483	uc007pkg.2	94191	Adarb2	mm10_genes_introns
6	chr13	8207321	8207569	249	*		NA	NA		chr13	8203321	8559103	355783	+	intron:313492	uc007pkh.2	94191	Adarb2	mm10_genes_introns
7	chr13	8207321	8207569	249	*		NA	NA		chr13	6652847	8866776	2213930	*	inter:9474	NA	NA	NA	mm10_cpg_inter
8	chr8	117978256	117978296	41	*		NA	NA		chr8	117806286	118279567	473282	*	inter:6366	NA	NA	NA	mm10_cpg_inter
9	chr7	54861404	54861473	70	*		NA	NA		chr7	54836021	55052752	216732	+	intron:169657	uc009hcw.1	233271	Luzp2	mm10_genes_introns
10	chr7	54861404	54861473	70	*		NA	NA		chr7	54836021	55052752	216732	+	intron:169666	uc009hcx.1	233271	Luzp2	mm10_genes_introns
11	chr7	54861404	54861473	70	*		NA	NA		chr7	52009952	55790071	3780120	*	inter:5265	NA	NA	NA	mm10_cpg_inter
12	chr11	118905826	118906082	257	*		NA	NA		chr11	118811417	118909303	97887	-	intron:295938	uc007mpl.1	52897	Rbfox3	mm10_genes_introns
13	chr11	118905826	118906082	257	*		NA	NA		chr11	118811417	118909303	97887	-	intron:295952	uc007mpm.1	52897	Rbfox3	mm10_genes_introns
14	chr11	118905826	118906082	257	*		NA	NA		chr11	118811417	118909303	97887	-	intron:295966	uc007mpn.1	52897	Rbfox3	mm10_genes_introns
15	chr11	118905826	118906082	257	*		NA	NA		chr11	118811417	118909303	97887	-	intron:295979	uc007mpo.1	52897	Rbfox3	mm10_genes_introns
16	chr11	118905826	118906082	257	*		NA	NA		chr11	118811417	118911435	100019	-	intron:295992	uc007mpp.1	52897	Rbfox3	mm10_genes_introns
17	chr11	118905826	118906082	257	*		NA	NA		chr11	118904509	118906508	2000	*	shelf:18378	NA	NA	NA	mm10_cpg_shelves
18	chr7	73377808	73378081	274	*		NA	NA		chr7	73374670	73379226	4557	*	enhancer:22291	NA	73376680	73376830	mm10_custom_enhancer
19	chr7	73377808	73378081	274	*		NA	NA		chr7	73376775	73380774	4000	-	1to5kb:26710	uc009hqy.2	319783	A730056A06Rik	mm10_genes_1to5kb
20	chr7	73377808	73378081	274	*		NA	NA		chr7	73376775	73380774	4000	-	1to5kb:26711	uc029wjt.1	319783	A730056A06Rik	mm10_genes_1to5kb
21	chr7	73377808	73378081	274	*		NA	NA		chr7	73375889	73409231	33343	+	intron:170715	uc009hqz.2	244058	Rgma	mm10_genes_introns
22	chr7	73377808	73378081	274	*		NA	NA		chr7	73375889	73391380	15492	+	intron:170717	uc009hra.2	244058	Rgma	mm10_genes_introns
23	chr7	73377808	73378081	274	*		NA	NA		chr7	73376345	73378344	2000	*	shore:12066	NA	NA	NA	mm10_cpg_shores
24	chr15	93825399	93825593	195	*		NA	NA		chr15	93600106	94399227	799122	*	inter:10858	NA	NA	NA	mm10_cpg_inter
25	chr13	102447567	102447790	224	*		NA	NA		chr13	101772517	103329879	1557363	*	inter:9895	NA	NA	NA	mm10_cpg_inter
26	chr10	62222953	62223102	150	*		NA	NA		chr10	62203266	62231019	27754	-	intron:256969	uc007fgv.1	70423	Tspan15	mm10_genes_introns
27	chr10	62222953	62223102	150	*		NA	NA		chr10	62203266	62231019	27754	-	intron:256976	uc007fgw.1	70423	Tspan15	mm10_genes_introns
28	chr10	62222953	62223102	150	*		NA	NA		chr10	62137889	62226648	88760	*	inter:7441	NA	NA	NA	mm10_cpg_inter
29	chr4	154346737	154347070	334	*		NA	NA		chr4	154343138	154347137	4000	-	1to5kb:15544	uc008wbt.1	70673	Prdm16	mm10_genes_1to5kb
30	chr4	154346737	154347070	334	*		NA	NA		chr4	154346143	154347923	1781	-	intron:112146	uc008wbu.1	70673	Prdm16	mm10_genes_introns
31	chr4	154346737	154347070	334	*		NA	NA		chr4	154346143	154347923	1781	-	intron:112162	uc008wbv.1	70673	Prdm16	mm10_genes_introns
32	chr4	154346737	154347070	334	*		NA	NA		chr4	154346143	154347923	1781	-	intron:112177	uc008wbw.1	70673	Prdm16	mm10_genes_introns
33	chr4	154346737	154347070	334	*		NA	NA		chr4	154346143	154347923	1781	-	intron:112192	uc008wbx.1	70673	Prdm16	mm10_genes_introns
34	chr4	154346737	154347070	334	*		NA	NA		chr4	154345823	154630781	284959	*	inter:3322	NA	NA	NA	mm10_cpg_inter
35	chr5	124530336	124530339	4	*		NA	NA		chr5	124521402	124530674	9273	-	intron:138335	uc008zpz.1	75695	Rilpl1	mm10_genes_introns
36	chr5	124530336	124530339	4	*		NA	NA		chr5	124528598	124530597	2000	*	shore:8911	NA	NA	NA	mm10_cpg_shores
37	chr16	18625493	18625531	39	*		NA	NA		chr16	18623404	18627403	4000	-	1to5kb:53061	uc007yoi.1	14724	Gp1bb	mm10_genes_1to5kb
38	chr16	18625493	18625531	39	*		NA	NA		chr16	18623404	18627403	4000	-	1to5kb:53062	uc012aci.1	14724	Gp1bb	mm10_genes_1to5kb
39	chr16	18625493	18625531	39	*		NA	NA		chr16	18625442	18629650	4209	-	intron:371088	uc007yoj.1	18951	2018-09-05	mm10_genes_introns
40	chr16	18625493	18625531	39	*		NA	NA		chr16	18625442	18629650	4209	-	intron:371099	uc012acj.1	18951	2018-09-05	mm10_genes_introns
41	chr16	18625493	18625531	39	*		NA	NA		chr16	18625442	18629650	4209	-	intron:371109	uc012ack.1	18951	2018-09-05	mm10_genes_introns
42	chr16	18625493	18625531	39	*		NA	NA		chr16	18624112	18626111	2000	*	shore:25363	NA	NA	NA	mm10_cpg_shores
