## Supplementary material for "Developmental Dieldrin Exposure Alters DNA Methylation at Genes Related to Dopaminergic Neuron Development and Parkinson’s Disease in Mouse Midbrain": Supplemental Table S8_Kochmanski_121018.txt

seqnames	start	end	width	strand	DM_status	diff_meth	mu1	mu2	annot.seqnames	annot.start	annot.end	annot.width	annot.strand	annot.id	annot.tx_id	annot.gene_id	annot.symbol	annot.type
1	chr7	102113452	102113524	73	*	hyper	-0.52734458	0.394312753	0.921657333	chr7	102113074	102113933	860	+	exon:198186	uc009iqv.1	11870	Art1	mm10_genes_exons
2	chr7	102113452	102113524	73	*	hyper	-0.52734458	0.394312753	0.921657333	chr7	102113087	102113619	533	-	exon:216829	uc009iqw.1	504186	Chrna10	mm10_genes_exons
3	chr7	102113452	102113524	73	*	hyper	-0.52734458	0.394312753	0.921657333	chr7	102113277	102113617	341	*	island:6577	NA	NA	NA	mm10_cpg_islands
4	chr11	13873341	13873371	31	*	hyper	-0.526916365	0.219406877	0.746323242	chr11	12469961	14072102	1602142	*	intergenic:10707	NA	NA	NA	mm10_genes_intergenic
5	chr11	13873341	13873371	31	*	hyper	-0.526916365	0.219406877	0.746323242	chr11	12468925	16253538	3784614	*	inter:7937	NA	NA	NA	mm10_cpg_inter
6	chr11	12026499	12026597	99	*	hyper	-0.521786266	0.030308336	0.552094602	chr11	12026325	12027324	1000	-	promoter:40191	uc007ibc.1	14783	Grb10	mm10_genes_promoters
7	chr11	12026499	12026597	99	*	hyper	-0.521786266	0.030308336	0.552094602	chr11	11987675	12027902	40228	-	intron:281432	uc007iaz.2	14783	Grb10	mm10_genes_introns
8	chr11	12026499	12026597	99	*	hyper	-0.521786266	0.030308336	0.552094602	chr11	11987675	12037191	49517	-	intron:281448	uc007iba.2	14783	Grb10	mm10_genes_introns
9	chr11	12026499	12026597	99	*	hyper	-0.521786266	0.030308336	0.552094602	chr11	11987675	12037191	49517	-	intron:281451	uc007ibb.2	14783	Grb10	mm10_genes_introns
10	chr11	12026499	12026597	99	*	hyper	-0.521786266	0.030308336	0.552094602	chr11	12026333	12028332	2000	*	shore:18092	NA	NA	NA	mm10_cpg_shores
11	chr15	36136237	36136298	62	*	hyper	-0.472957653	0.335637463	0.808595116	chr15	36122333	36139878	17546	-	intron:353213	uc011zsd.1	626596	Rgs22	mm10_genes_introns
12	chr15	36136237	36136298	62	*	hyper	-0.472957653	0.335637463	0.808595116	chr15	36136274	36138273	2000	*	shelf:21767	NA	NA	NA	mm10_cpg_shelves
13	chr15	36136237	36136298	62	*	hyper	-0.472957653	0.335637463	0.808595116	chr15	35942258	36136273	194016	*	inter:10512	NA	NA	NA	mm10_cpg_inter
14	chr5	136714718	136714801	84	*	hyper	-0.454052954	0.292270288	0.746323242	chr5	136701095	136741763	40669	*	intergenic:5326	NA	NA	NA	mm10_genes_intergenic
15	chr5	136714718	136714801	84	*	hyper	-0.454052954	0.292270288	0.746323242	chr5	136627483	136854961	227479	*	inter:4083	NA	NA	NA	mm10_cpg_inter
16	chr2	174329006	174329102	97	*	hyper	-0.419388764	0.018938232	0.438326996	chr2	174326577	174330576	4000	+	1to5kb:6247	uc008ofb.1	NA	NA	mm10_genes_1to5kb
17	chr2	174329006	174329102	97	*	hyper	-0.419388764	0.018938232	0.438326996	chr2	174328108	174330295	2188	+	5UTR:7652	uc033hrr.2	14683	Gnas	mm10_genes_5UTRs
18	chr2	174329006	174329102	97	*	hyper	-0.419388764	0.018938232	0.438326996	chr2	174328108	174330295	2188	+	5UTR:7653	uc033hrs.1	14683	Gnas	mm10_genes_5UTRs
19	chr2	174329006	174329102	97	*	hyper	-0.419388764	0.018938232	0.438326996	chr2	174328108	174330434	2327	+	exon:51726	uc033hrr.2	14683	Gnas	mm10_genes_exons
20	chr2	174329006	174329102	97	*	hyper	-0.419388764	0.018938232	0.438326996	chr2	174328108	174330434	2327	+	exon:51738	uc033hrs.1	14683	Gnas	mm10_genes_exons
21	chr2	174329006	174329102	97	*	hyper	-0.419388764	0.018938232	0.438326996	chr2	174285478	174334211	48734	+	intron:45418	uc008oer.2	14683	Gnas	mm10_genes_introns
22	chr2	174329006	174329102	97	*	hyper	-0.419388764	0.018938232	0.438326996	chr2	174285478	174334211	48734	+	intron:45422	uc008oes.1	14683	Gnas	mm10_genes_introns
23	chr2	174329006	174329102	97	*	hyper	-0.419388764	0.018938232	0.438326996	chr2	174300218	174334211	33994	+	intron:45434	uc008oeu.2	14683	Gnas	mm10_genes_introns
24	chr2	174329006	174329102	97	*	hyper	-0.419388764	0.018938232	0.438326996	chr2	174300526	174334211	33686	+	intron:45446	uc008oew.2	14683	Gnas	mm10_genes_introns
25	chr2	174329006	174329102	97	*	hyper	-0.419388764	0.018938232	0.438326996	chr2	174300218	174334211	33994	+	intron:45457	uc033hrq.1	14683	Gnas	mm10_genes_introns
26	chr2	174329006	174329102	97	*	hyper	-0.419388764	0.018938232	0.438326996	chr2	174328132	174334211	6080	+	intron:45470	uc008oey.2	14683	Gnas	mm10_genes_introns
27	chr2	174329006	174329102	97	*	hyper	-0.419388764	0.018938232	0.438326996	chr2	174327293	174331145	3853	*	island:2106	NA	NA	NA	mm10_cpg_islands
28	chr2	174329072	174329311	240	*	hyper	-0.316630502	0.018938232	0.335568734	chr2	174326577	174330576	4000	+	1to5kb:6247	uc008ofb.1	NA	NA	mm10_genes_1to5kb
29	chr2	174329072	174329311	240	*	hyper	-0.316630502	0.018938232	0.335568734	chr2	174328108	174330295	2188	+	5UTR:7652	uc033hrr.2	14683	Gnas	mm10_genes_5UTRs
30	chr2	174329072	174329311	240	*	hyper	-0.316630502	0.018938232	0.335568734	chr2	174328108	174330295	2188	+	5UTR:7653	uc033hrs.1	14683	Gnas	mm10_genes_5UTRs
31	chr2	174329072	174329311	240	*	hyper	-0.316630502	0.018938232	0.335568734	chr2	174328108	174330434	2327	+	exon:51726	uc033hrr.2	14683	Gnas	mm10_genes_exons
32	chr2	174329072	174329311	240	*	hyper	-0.316630502	0.018938232	0.335568734	chr2	174328108	174330434	2327	+	exon:51738	uc033hrs.1	14683	Gnas	mm10_genes_exons
33	chr2	174329072	174329311	240	*	hyper	-0.316630502	0.018938232	0.335568734	chr2	174285478	174334211	48734	+	intron:45418	uc008oer.2	14683	Gnas	mm10_genes_introns
34	chr2	174329072	174329311	240	*	hyper	-0.316630502	0.018938232	0.335568734	chr2	174285478	174334211	48734	+	intron:45422	uc008oes.1	14683	Gnas	mm10_genes_introns
35	chr2	174329072	174329311	240	*	hyper	-0.316630502	0.018938232	0.335568734	chr2	174300218	174334211	33994	+	intron:45434	uc008oeu.2	14683	Gnas	mm10_genes_introns
36	chr2	174329072	174329311	240	*	hyper	-0.316630502	0.018938232	0.335568734	chr2	174300526	174334211	33686	+	intron:45446	uc008oew.2	14683	Gnas	mm10_genes_introns
37	chr2	174329072	174329311	240	*	hyper	-0.316630502	0.018938232	0.335568734	chr2	174300218	174334211	33994	+	intron:45457	uc033hrq.1	14683	Gnas	mm10_genes_introns
38	chr2	174329072	174329311	240	*	hyper	-0.316630502	0.018938232	0.335568734	chr2	174328132	174334211	6080	+	intron:45470	uc008oey.2	14683	Gnas	mm10_genes_introns
39	chr2	174329072	174329311	240	*	hyper	-0.316630502	0.018938232	0.335568734	chr2	174327293	174331145	3853	*	island:2106	NA	NA	NA	mm10_cpg_islands
40	chr6	52316640	52316779	140	*	hyper	-0.311795183	0.023773551	0.335568734	chr6	52315833	52319832	4000	-	1to5kb:21728	uc009byu.1	70593	Evx1os	mm10_genes_1to5kb
41	chr6	52316640	52316779	140	*	hyper	-0.311795183	0.023773551	0.335568734	chr6	52316533	52318378	1846	+	exon:165956	uc009byv.1	14028	Evx1	mm10_genes_exons
42	chr6	52316640	52316779	140	*	hyper	-0.311795183	0.023773551	0.335568734	chr6	52316547	52316860	314	*	island:5240	NA	NA	NA	mm10_cpg_islands
43	chr11	115318878	115318944	67	*	hyper	-0.290316658	0.013807349	0.304124008	chr11	115317925	115321924	4000	+	1to5kb:39799	uc007mhd.1	237987	Otop2	mm10_genes_1to5kb
44	chr11	115318878	115318944	67	*	hyper	-0.290316658	0.013807349	0.304124008	chr11	115317985	115319202	1218	-	exon:336578	uc007mhc.1	16470	Ush1g	mm10_genes_exons
45	chr11	115318878	115318944	67	*	hyper	-0.290316658	0.013807349	0.304124008	chr11	115307394	115323018	15625	+	intron:278248	uc007mhb.1	237987	Otop2	mm10_genes_introns
46	chr11	115318878	115318944	67	*	hyper	-0.290316658	0.013807349	0.304124008	chr11	115318303	115318946	644	*	island:10647	NA	NA	NA	mm10_cpg_islands
47	chr4	141858767	141858871	105	*	hypo	0.18471567	0.978903769	0.794188099	chr4	141858142	141859878	1737	-	exon:125636	uc008vpl.1	27984	Efhd2	mm10_genes_exons
48	chr4	141858767	141858871	105	*	hypo	0.18471567	0.978903769	0.794188099	chr4	141858142	141859746	1605	-	3UTR:11310	uc008vpl.1	27984	Efhd2	mm10_genes_3UTRs
49	chr4	141858767	141858871	105	*	hypo	0.18471567	0.978903769	0.794188099	chr4	141798030	141870631	72602	*	inter:3205	NA	NA	NA	mm10_cpg_inter
50	chr2	167727383	167727438	56	*	hypo	0.415615396	0.632968307	0.217352911	chr2	167697414	167927326	229913	*	intergenic:2397	NA	NA	NA	mm10_genes_intergenic
51	chr2	167727383	167727438	56	*	hypo	0.415615396	0.632968307	0.217352911	chr2	167694185	167773454	79270	*	inter:1719	NA	NA	NA	mm10_cpg_inter
52	chr2	167727383	167727438	56	*	hypo	0.415615396	0.632968307	0.217352911	chr2	167691177	167729172	37996	+	lincRNA:758	ENSMUST00000141923.1	329562	A530013C23Rik	mm10_lncrna_gencode
53	chr15	102107033	102107079	47	*	hypo	0.450526207	0.48430511	0.033778903	chr15	102106082	102110081	4000	+	1to5kb:50484	uc011zzx.1	209039	Tns2	mm10_genes_1to5kb
54	chr15	102107033	102107079	47	*	hypo	0.450526207	0.48430511	0.033778903	chr15	102107015	102107186	172	+	exon:402208	uc007xum.1	209039	Tns2	mm10_genes_exons
55	chr15	102107033	102107079	47	*	hypo	0.450526207	0.48430511	0.033778903	chr15	102107015	102107186	172	+	exon:402228	uc007xun.1	209039	Tns2	mm10_genes_exons
56	chr15	102107033	102107079	47	*	hypo	0.450526207	0.48430511	0.033778903	chr15	102107015	102107186	172	+	exon:402248	uc007xuo.1	209039	Tns2	mm10_genes_exons
57	chr15	102107033	102107079	47	*	hypo	0.450526207	0.48430511	0.033778903	chr15	102107015	102107186	172	+	exon:402276	uc007xup.1	209039	Tns2	mm10_genes_exons
58	chr15	102107033	102107079	47	*	hypo	0.450526207	0.48430511	0.033778903	chr15	102104798	102131874	27077	*	inter:10960	NA	NA	NA	mm10_cpg_inter
59	chr7	27372193	27372230	38	*	hypo	0.538950326	0.583597656	0.04464733	chr7	27372097	27372375	279	-	exon:208333	uc009fvz.1	80297	Sptbn4	mm10_genes_exons
60	chr7	27372193	27372230	38	*	hypo	0.538950326	0.583597656	0.04464733	chr7	27372097	27372375	279	-	exon:208352	uc012fgh.1	80297	Sptbn4	mm10_genes_exons
61	chr7	27372193	27372230	38	*	hypo	0.538950326	0.583597656	0.04464733	chr7	27372097	27372375	279	-	exon:208371	uc009fwa.1	80297	Sptbn4	mm10_genes_exons
62	chr7	27372193	27372230	38	*	hypo	0.538950326	0.583597656	0.04464733	chr7	27372097	27372375	279	-	exon:208394	uc009fwb.1	80297	Sptbn4	mm10_genes_exons
63	chr7	27372193	27372230	38	*	hypo	0.538950326	0.583597656	0.04464733	chr7	27372097	27372375	279	-	exon:208430	uc009fwc.1	80297	Sptbn4	mm10_genes_exons
64	chr7	27372193	27372230	38	*	hypo	0.538950326	0.583597656	0.04464733	chr7	27372018	27372392	375	*	island:6025	NA	NA	NA	mm10_cpg_islands
65	chr18	30268260	30268313	54	*	hypo	0.643255425	0.830656051	0.187400626	chr18	30267896	30271895	4000	+	1to5kb:57170	uc008ehw.1	225326	Pik3c3	mm10_genes_1to5kb
66	chr18	30268260	30268313	54	*	hypo	0.643255425	0.830656051	0.187400626	chr18	30267896	30271895	4000	+	1to5kb:57171	uc012bar.1	225326	Pik3c3	mm10_genes_1to5kb
67	chr18	30268260	30268313	54	*	hypo	0.643255425	0.830656051	0.187400626	chr18	25759541	30268771	4509231	*	inter:12085	NA	NA	NA	mm10_cpg_inter
