## Supplementary material for "Developmental Dieldrin Exposure Alters DNA Methylation at Genes Related to Dopaminergic Neuron Development and Parkinson’s Disease in Mouse Midbrain": Supplemental Table S9_Kochmanski_121018.xlsx

### Sheet: Sheet1
GOID	GOTerm	Ontology Source	Term PValue	Term PValue Corrected with Bonferroni step down	Group PValue	Group PValue Corrected with Bonferroni step down	GOLevels	GOGroups	% Associated Genes	Nr. Genes	Cluster	Genes Cluster #1	Genes Cluster #2	%Genes Cluster #1	%Genes Cluster #2	Associated Genes Found
GO:0060438	trachea development	GO_BiologicalProcess-EBI-QuickGO-GOA_20.11.2017_00h00	0.000212296	0.00827956	0.000212296	0.00318444	[4, 5, 6]	Group01	18.1818	4	Specific for Cluster #1	[Ano1, Edaradd, Map2k2]	[Hydin]	75	25	[Ano1, Edaradd, Hydin, Map2k2]
GO:1900024	regulation of substrate adhesion-dependent cell spreading	GO_BiologicalProcess-EBI-QuickGO-GOA_20.11.2017_00h00	0.000413497	0.0157129	0.000943653	0.0122675	[4, 5, 6, 7, 8]	Group12	10.8696	5	Specific for Cluster #2	[Meltf, Prex1]	[Actn4, Dmtn, Pax2]	40	60	[Actn4, Dmtn, Meltf, Pax2, Prex1]
GO:0055017	cardiac muscle tissue growth	GO_BiologicalProcess-EBI-QuickGO-GOA_20.11.2017_00h00	0.000437567	0.01619	0.00139199	0.0167039	[3, 4, 5, 6, 7, 8]	Group18	8.4507	6	Specific for Cluster #2	[Mapk14, Rxra]	[Fgfr2, Heg1, Tbx2, Tenm4]	33.3333	66.6667	[Fgfr2, Heg1, Mapk14, Rxra, Tbx2, Tenm4]
GO:0072075	metanephric mesenchyme development	GO_BiologicalProcess-EBI-QuickGO-GOA_20.11.2017_00h00	0.00084309	0.0286651	0.0584817	0.0584817	[6, 7, 8, 9]	Group16	21.4286	3	Specific for Cluster #2	[]	[Pax2, Pkd2, Stat1]	0	100	[Pax2, Pkd2, Stat1]
GO:0046847	filopodium assembly	GO_BiologicalProcess-EBI-QuickGO-GOA_20.11.2017_00h00	0.000800595	0.0288214	0.000800595	0.0112083	[6]	Group13	9.43396	5	Specific for Cluster #2	[]	[Arhgef4, Dmtn, Myo3b, Ppp1r16b, Rhoq]	0	100	[Arhgef4, Dmtn, Myo3b, Ppp1r16b, Rhoq]
GO:0060038	cardiac muscle cell proliferation	GO_BiologicalProcess-EBI-QuickGO-GOA_20.11.2017_00h00	0.000800595	0.0288214	0.00139199	0.0167039	[4, 5, 6, 7, 8, 9]	Group18	9.43396	5	Specific for Cluster #2	[Mapk14, Rxra]	[Fgfr2, Tbx2, Tenm4]	40	60	[Fgfr2, Mapk14, Rxra, Tbx2, Tenm4]
GO:0060419	heart growth	GO_BiologicalProcess-EBI-QuickGO-GOA_20.11.2017_00h00	0.000828489	0.0289971	0.00139199	0.0167039	[3, 4, 5, 6, 7]	Group18	7.5	6	Specific for Cluster #2	[Mapk14, Rxra]	[Fgfr2, Heg1, Tbx2, Tenm4]	33.3333	66.6667	[Fgfr2, Heg1, Mapk14, Rxra, Tbx2, Tenm4]
GO:0035904	aorta development	GO_BiologicalProcess-EBI-QuickGO-GOA_20.11.2017_00h00	0.0459495	0.0459495	0.00139199	0.0167039	[5, 7, 8, 9, 10]	Group18	5.17241	3	Specific for Cluster #2	[]	[Fgf8, Pkd2, Tbx2]	0	100	[Fgf8, Pkd2, Tbx2]
GO:0021954	central nervous system neuron development	GO_BiologicalProcess-EBI-QuickGO-GOA_20.11.2017_00h00	0.00153185	0.0505511	0.000177035	0.00283257	[5, 6, 7, 8, 9, 10]	Group17	6.66667	6	Specific for Cluster #2	[Ephb2, Nr4a2]	[Dclk2, Ephb2, Fgf8, Fgfr2, Lmx1b]	30.6927	76.7319	[Dclk2, Ephb2, Fgf8, Fgfr2, Lmx1b, Nr4a2]
GO:0072074	kidney mesenchyme development	GO_BiologicalProcess-EBI-QuickGO-GOA_20.11.2017_00h00	0.00181459	0.0562523	0.0584817	0.0584817	[5, 6, 7, 8]	Group16	16.6667	3	Specific for Cluster #2	[]	[Pax2, Pkd2, Stat1]	0	100	[Pax2, Pkd2, Stat1]
GO:0071542	dopaminergic neuron differentiation	GO_BiologicalProcess-EBI-QuickGO-GOA_20.11.2017_00h00	0.00180274	0.0576878	0.000177035	0.00283257	[5, 7, 8, 9]	Group17	10.5263	4	Specific for Cluster #2	[Nr4a2]	[Fgf8, Lmx1b, Pax2]	25	75	[Fgf8, Lmx1b, Nr4a2, Pax2]
GO:0072132	mesenchyme morphogenesis	GO_BiologicalProcess-EBI-QuickGO-GOA_20.11.2017_00h00	0.0366548	0.0733095	0.00139199	0.0167039	[4, 5, 6, 7]	Group18	5.66038	3	Specific for Cluster #2	[]	[Fgf8, Mdm2, Tbx2]	0	100	[Fgf8, Mdm2, Tbx2]
GO:0051489	regulation of filopodium assembly	GO_BiologicalProcess-EBI-QuickGO-GOA_20.11.2017_00h00	0.00261869	0.0785608	0.000800595	0.0112083	[5, 6, 7, 8]	Group13	9.52381	4	Specific for Cluster #2	[]	[Dmtn, Myo3b, Ppp1r16b, Rhoq]	0	100	[Dmtn, Myo3b, Ppp1r16b, Rhoq]
GO:0048661	positive regulation of smooth muscle cell proliferation	GO_BiologicalProcess-EBI-QuickGO-GOA_20.11.2017_00h00	0.00279498	0.0810544	0.00279498	0.0307448	[3, 4, 5, 6]	Group09	7.14286	5	Specific for Cluster #2	[Cdh13]	[Il13, Map3k5, Mdm2, Stat1]	20	80	[Cdh13, Il13, Map3k5, Mdm2, Stat1]
GO:0048645	animal organ formation	GO_BiologicalProcess-EBI-QuickGO-GOA_20.11.2017_00h00	0.00316026	0.0884873	0.000177035	0.00283257	[3, 4, 5, 6, 7]	Group17	6.94444	5	Specific for Cluster #2	[Map2k2]	[Fgf8, Fgfr2, Hoxa3, Pax2]	20	80	[Fgf8, Fgfr2, Hoxa3, Map2k2, Pax2]
GO:0072234	metanephric nephron tubule development	GO_BiologicalProcess-EBI-QuickGO-GOA_20.11.2017_00h00	0.00328831	0.0887843	0.0584817	0.0584817	[5, 6, 7, 8, 9, 10, 11]	Group16	13.6364	3	Specific for Cluster #2	[]	[Pax2, Pkd2, Stat1]	0	100	[Pax2, Pkd2, Stat1]
GO:0021545	cranial nerve development	GO_BiologicalProcess-EBI-QuickGO-GOA_20.11.2017_00h00	0.0332381	0.0997144	0.0211742	0.105871	[4, 6, 7]	Group15	5.88235	3	Specific for Cluster #2	[Ephb2]	[Ephb2, Hoxa3, Pax2]	26.416	79.2481	[Ephb2, Hoxa3, Pax2]
GO:0042472	inner ear morphogenesis	GO_BiologicalProcess-EBI-QuickGO-GOA_20.11.2017_00h00	0.00401627	0.100407	0.0211742	0.105871	[4, 5, 6, 7, 8, 9]	Group15	5.50459	6	Specific for Cluster #2	[Ephb2]	[Ephb2, Fgf8, Fgfr2, Lrig1, Myo3b, Pax2]	15.3464	92.0782	[Ephb2, Fgf8, Fgfr2, Lrig1, Myo3b, Pax2]
GO:0042472	inner ear morphogenesis	GO_BiologicalProcess-EBI-QuickGO-GOA_20.11.2017_00h00	0.00401627	0.100407	0.000177035	0.00283257	[4, 5, 6, 7, 8, 9]	Group17	5.50459	6	Specific for Cluster #2	[Ephb2]	[Ephb2, Fgf8, Fgfr2, Lrig1, Myo3b, Pax2]	15.3464	92.0782	[Ephb2, Fgf8, Fgfr2, Lrig1, Myo3b, Pax2]
GO:1903307	positive regulation of regulated secretory pathway	GO_BiologicalProcess-EBI-QuickGO-GOA_20.11.2017_00h00	0.00395533	0.102839	0.00395533	0.0395533	[5, 6, 7, 8, 9]	Group05	8.51064	4	Specific for Cluster #2	[Syk]	[Il13, Rab27a, Vamp8]	25	75	[Il13, Rab27a, Syk, Vamp8]
GO:0010812	negative regulation of cell-substrate adhesion	GO_BiologicalProcess-EBI-QuickGO-GOA_20.11.2017_00h00	0.00395533	0.102839	0.000943653	0.0122675	[4, 5, 6]	Group12	8.51064	4	Specific for Cluster #2	[Meltf]	[Actn4, Dmtn, Mmp14]	25	75	[Actn4, Dmtn, Meltf, Mmp14]
GO:0046622	positive regulation of organ growth	GO_BiologicalProcess-EBI-QuickGO-GOA_20.11.2017_00h00	0.00395533	0.102839	0.000177035	0.00283257	[3, 4, 5, 6]	Group17	8.51064	4	Specific for Cluster #2	[Mapk14]	[Fgf8, Fgfr2, Tbx2]	25	75	[Fgf8, Fgfr2, Mapk14, Tbx2]
GO:0046622	positive regulation of organ growth	GO_BiologicalProcess-EBI-QuickGO-GOA_20.11.2017_00h00	0.00395533	0.102839	0.00139199	0.0167039	[3, 4, 5, 6]	Group18	8.51064	4	Specific for Cluster #2	[Mapk14]	[Fgf8, Fgfr2, Tbx2]	25	75	[Fgf8, Fgfr2, Mapk14, Tbx2]
GO:0072273	metanephric nephron morphogenesis	GO_BiologicalProcess-EBI-QuickGO-GOA_20.11.2017_00h00	0.00476413	0.114339	0.0584817	0.0584817	[4, 5, 6, 7, 8, 9, 10]	Group16	12	3	Specific for Cluster #2	[]	[Pax2, Pkd2, Stat1]	0	100	[Pax2, Pkd2, Stat1]
GO:0072170	metanephric tubule development	GO_BiologicalProcess-EBI-QuickGO-GOA_20.11.2017_00h00	0.00476413	0.114339	0.0584817	0.0584817	[4, 5, 7, 8, 9, 10]	Group16	12	3	Specific for Cluster #2	[]	[Pax2, Pkd2, Stat1]	0	100	[Pax2, Pkd2, Stat1]
GO:0060997	dendritic spine morphogenesis	GO_BiologicalProcess-EBI-QuickGO-GOA_20.11.2017_00h00	0.0315953	0.126381	0.0115144	0.0921156	[4, 5, 6, 7, 8, 9, 10, 11, 12, 13]	Group11	6	3	Specific for Cluster #2	[Ephb2]	[Camk2b, Ephb2, Lrp8]	26.416	79.2481	[Camk2b, Ephb2, Lrp8]
GO:0072243	metanephric nephron epithelium development	GO_BiologicalProcess-EBI-QuickGO-GOA_20.11.2017_00h00	0.00593744	0.136561	0.0584817	0.0584817	[5, 7, 8, 9, 10]	Group16	11.1111	3	Specific for Cluster #2	[]	[Pax2, Pkd2, Stat1]	0	100	[Pax2, Pkd2, Stat1]
GO:0003148	outflow tract septum morphogenesis	GO_BiologicalProcess-EBI-QuickGO-GOA_20.11.2017_00h00	0.00593744	0.136561	0.000177035	0.00283257	[4, 5, 6, 7, 8, 9, 10]	Group17	11.1111	3	Specific for Cluster #2	[]	[Fgf8, Fgfr2, Tbx2]	0	100	[Fgf8, Fgfr2, Tbx2]
GO:0003148	outflow tract septum morphogenesis	GO_BiologicalProcess-EBI-QuickGO-GOA_20.11.2017_00h00	0.00593744	0.136561	0.00139199	0.0167039	[4, 5, 6, 7, 8, 9, 10]	Group18	11.1111	3	Specific for Cluster #2	[]	[Fgf8, Fgfr2, Tbx2]	0	100	[Fgf8, Fgfr2, Tbx2]
GO:0048168	regulation of neuronal synaptic plasticity	GO_BiologicalProcess-EBI-QuickGO-GOA_20.11.2017_00h00	0.00650766	0.143168	0.0115144	0.0921156	[4, 5, 6, 7, 9, 10]	Group11	7.40741	4	Specific for Cluster #1	[Ephb2, Kcnj10, Ppfia3]	[Camk2b, Ephb2]	64.6015	43.0677	[Camk2b, Ephb2, Kcnj10, Ppfia3]
GO:1903428	positive regulation of reactive oxygen species biosynthetic process	GO_BiologicalProcess-EBI-QuickGO-GOA_20.11.2017_00h00	0.0299963	0.149982	0.0299963	0.0599926	[4, 5, 6, 7]	Group06	6.12245	3	Specific for Cluster #2	[]	[Foxo3, Pkd2, Rab27a]	0	100	[Foxo3, Pkd2, Rab27a]
GO:0046605	regulation of centrosome cycle	GO_BiologicalProcess-EBI-QuickGO-GOA_20.11.2017_00h00	0.0299963	0.149982	0.0299963	0.0599926	[4, 5, 6, 7, 8]	Group08	6.12245	3	Specific for Cluster #2	[]	[Chmp1a, Poc1a, Ranbp3]	0	100	[Chmp1a, Poc1a, Ranbp3]
GO:0048596	embryonic camera-type eye morphogenesis	GO_BiologicalProcess-EBI-QuickGO-GOA_20.11.2017_00h00	0.00726895	0.152648	0.0284414	0.0853241	[6, 7, 8, 9, 10]	Group14	10.3448	3	Specific for Cluster #2	[]	[Cryaa, Pax2, Tbx2]	0	100	[Cryaa, Pax2, Tbx2]
GO:0021602	cranial nerve morphogenesis	GO_BiologicalProcess-EBI-QuickGO-GOA_20.11.2017_00h00	0.00799556	0.159911	0.0211742	0.105871	[3, 4, 5, 7, 8]	Group15	10	3	Specific for Cluster #2	[Ephb2]	[Ephb2, Hoxa3, Pax2]	26.416	79.2481	[Ephb2, Hoxa3, Pax2]
GO:0072207	metanephric epithelium development	GO_BiologicalProcess-EBI-QuickGO-GOA_20.11.2017_00h00	0.00799556	0.159911	0.0584817	0.0584817	[6, 7, 8, 9]	Group16	10	3	Specific for Cluster #2	[]	[Pax2, Pkd2, Stat1]	0	100	[Pax2, Pkd2, Stat1]
GO:0003203	endocardial cushion morphogenesis	GO_BiologicalProcess-EBI-QuickGO-GOA_20.11.2017_00h00	0.00799556	0.159911	0.00139199	0.0167039	[5, 6, 7, 8]	Group18	10	3	Specific for Cluster #2	[]	[Fgf8, Mdm2, Tbx2]	0	100	[Fgf8, Mdm2, Tbx2]
GO:0003338	metanephros morphogenesis	GO_BiologicalProcess-EBI-QuickGO-GOA_20.11.2017_00h00	0.00876345	0.166505	0.0584817	0.0584817	[5, 6, 7, 8, 9]	Group16	9.67742	3	Specific for Cluster #2	[]	[Pax2, Pkd2, Stat1]	0	100	[Pax2, Pkd2, Stat1]
GO:0030032	lamellipodium assembly	GO_BiologicalProcess-EBI-QuickGO-GOA_20.11.2017_00h00	0.00941313	0.169436	0.00941313	0.0847182	[6]	Group00	6.66667	4	Specific for Cluster #2	[Cdh13]	[Arhgef4, Bin3, Dmtn]	25	75	[Arhgef4, Bin3, Cdh13, Dmtn]
GO:0072577	endothelial cell apoptotic process	GO_BiologicalProcess-EBI-QuickGO-GOA_20.11.2017_00h00	0.0284414	0.170648	0.0284414	0.0853241	[6]	Group03	6.25	3	Specific for Cluster #2	[]	[Foxo3, Il13, Map3k5]	0	100	[Foxo3, Il13, Map3k5]
GO:0048701	embryonic cranial skeleton morphogenesis	GO_BiologicalProcess-EBI-QuickGO-GOA_20.11.2017_00h00	0.0284414	0.170648	0.0284414	0.0853241	[4, 6, 7, 8, 9]	Group10	6.25	3	Specific for Cluster #2	[]	[Fgfr2, Mmp14, Tbx15]	0	100	[Fgfr2, Mmp14, Tbx15]
GO:0021675	nerve development	GO_BiologicalProcess-EBI-QuickGO-GOA_20.11.2017_00h00	0.0247065	0.172945	0.0211742	0.105871	[3, 5, 6]	Group15	5	4	Specific for Cluster #2	[Ephb2]	[Ephb2, Hoxa3, Lrig1, Pax2]	21.5338	86.1353	[Ephb2, Hoxa3, Lrig1, Pax2]
GO:0003382	epithelial cell morphogenesis	GO_BiologicalProcess-EBI-QuickGO-GOA_20.11.2017_00h00	0.0213308	0.191978	0.0213308	0.0853234	[5, 6, 7]	Group02	6.97674	3	Specific for Cluster #2	[]	[Heg1, Rilpl1, Sipa1l3]	0	100	[Heg1, Rilpl1, Sipa1l3]
GO:0072210	metanephric nephron development	GO_BiologicalProcess-EBI-QuickGO-GOA_20.11.2017_00h00	0.0240419	0.192336	0.0584817	0.0584817	[4, 6, 7, 8, 9]	Group16	6.66667	3	Specific for Cluster #2	[]	[Pax2, Pkd2, Stat1]	0	100	[Pax2, Pkd2, Stat1]
GO:0021884	forebrain neuron development	GO_BiologicalProcess-EBI-QuickGO-GOA_20.11.2017_00h00	0.0200419	0.200419	0.000177035	0.00283257	[6, 7, 8, 9, 10, 11]	Group17	7.14286	3	Specific for Cluster #2	[]	[Dclk2, Fgf8, Fgfr2]	0	100	[Dclk2, Fgf8, Fgfr2]
GO:0003197	endocardial cushion development	GO_BiologicalProcess-EBI-QuickGO-GOA_20.11.2017_00h00	0.0200419	0.200419	0.00139199	0.0167039	[5, 6, 7]	Group18	7.14286	3	Specific for Cluster #2	[]	[Fgf8, Mdm2, Tbx2]	0	100	[Fgf8, Mdm2, Tbx2]
GO:0021884	forebrain neuron development	GO_BiologicalProcess-EBI-QuickGO-GOA_20.11.2017_00h00	0.0200419	0.200419	0.00139199	0.0167039	[6, 7, 8, 9, 10, 11]	Group18	7.14286	3	Specific for Cluster #2	[]	[Dclk2, Fgf8, Fgfr2]	0	100	[Dclk2, Fgf8, Fgfr2]
GO:0097192	extrinsic apoptotic signaling pathway in absence of ligand	GO_BiologicalProcess-EBI-QuickGO-GOA_20.11.2017_00h00	0.0200147	0.220162	0.0200147	0.120088	[4, 5, 6, 7]	Group04	5.33333	4	Specific for Cluster #2	[]	[Bok, Foxo3, Unc5b, Wwox]	0	100	[Bok, Foxo3, Unc5b, Wwox]
GO:0031076	embryonic camera-type eye development	GO_BiologicalProcess-EBI-QuickGO-GOA_20.11.2017_00h00	0.0187974	0.225569	0.0284414	0.0853241	[5, 6, 7, 8, 9]	Group14	7.31707	3	Specific for Cluster #2	[]	[Cryaa, Pax2, Tbx2]	0	100	[Cryaa, Pax2, Tbx2]
GO:0010092	specification of animal organ identity	GO_BiologicalProcess-EBI-QuickGO-GOA_20.11.2017_00h00	0.0153294	0.229942	0.0211742	0.105871	[4, 5, 6, 7, 8]	Group15	7.89474	3	Specific for Cluster #2	[]	[Fgf8, Fgfr2, Pax2]	0	100	[Fgf8, Fgfr2, Pax2]
GO:0010092	specification of animal organ identity	GO_BiologicalProcess-EBI-QuickGO-GOA_20.11.2017_00h00	0.0153294	0.229942	0.000177035	0.00283257	[4, 5, 6, 7, 8]	Group17	7.89474	3	Specific for Cluster #2	[]	[Fgf8, Fgfr2, Pax2]	0	100	[Fgf8, Fgfr2, Pax2]
GO:0010092	specification of animal organ identity	GO_BiologicalProcess-EBI-QuickGO-GOA_20.11.2017_00h00	0.0153294	0.229942	0.00139199	0.0167039	[4, 5, 6, 7, 8]	Group18	7.89474	3	Specific for Cluster #2	[]	[Fgf8, Fgfr2, Pax2]	0	100	[Fgf8, Fgfr2, Pax2]
GO:0048854	brain morphogenesis	GO_BiologicalProcess-EBI-QuickGO-GOA_20.11.2017_00h00	0.0164413	0.230178	0.000177035	0.00283257	[4, 5, 6, 7, 8]	Group17	7.69231	3	Specific for Cluster #2	[]	[Fgf8, Foxo3, Pax2]	0	100	[Fgf8, Foxo3, Pax2]
GO:0060411	cardiac septum morphogenesis	GO_BiologicalProcess-EBI-QuickGO-GOA_20.11.2017_00h00	0.0183057	0.237974	0.000177035	0.00283257	[3, 4, 5, 6, 7, 8, 9]	Group17	5.47945	4	Specific for Cluster #2	[]	[Fgf8, Fgfr2, Mdm2, Tbx2]	0	100	[Fgf8, Fgfr2, Mdm2, Tbx2]
GO:0060411	cardiac septum morphogenesis	GO_BiologicalProcess-EBI-QuickGO-GOA_20.11.2017_00h00	0.0183057	0.237974	0.00139199	0.0167039	[3, 4, 5, 6, 7, 8, 9]	Group18	5.47945	4	Specific for Cluster #2	[]	[Fgf8, Fgfr2, Mdm2, Tbx2]	0	100	[Fgf8, Fgfr2, Mdm2, Tbx2]
GO:0048048	embryonic eye morphogenesis	GO_BiologicalProcess-EBI-QuickGO-GOA_20.11.2017_00h00	0.0142615	0.242446	0.0284414	0.0853241	[5, 6, 7, 8, 9]	Group14	8.10811	3	Specific for Cluster #2	[]	[Cryaa, Pax2, Tbx2]	0	100	[Cryaa, Pax2, Tbx2]
GO:0042278	purine nucleoside metabolic process	GO_BiologicalProcess-EBI-QuickGO-GOA_20.11.2017_00h00	0.0151679	0.242687	0.0151679	0.106176	[5, 6, 7]	Group07	5.7971	4	Specific for Cluster #2	[]	[Dlg2, Macrod1, Pemt, Rhoq]	0	100	[Dlg2, Macrod1, Pemt, Rhoq]
