## Supplementary material for "Developmental Dieldrin Exposure Alters DNA Methylation at Genes Related to Dopaminergic Neuron Development and Parkinson’s Disease in Mouse Midbrain": Supplemental Table S12_Kochmanski_121018.csv

	chr	pos	mu1	mu2	diff	diff.se	stat	phi1	phi2	pval	fdr
853559	4	58772982	0.0435701171656125	0.95340407539159	-0.909833958225978	0.102426543687407	-8.88279468848107	0.0138858628429942	0.0150838007303083	6.52012349522138e-19	1.87036561497812e-12
526161	1	171389710	0.879633083998336	0.0375332577510645	0.842099826247272	0.095555358731502	8.81269075252452	0.0132459325621469	0.0147464588194328	1.22177244199144e-18	1.87036561497812e-12
88852	5	93598812	0.0375212392059606	0.89347052576899	-0.855949286563029	0.103896078156731	-8.23851392419068	0.0139120911360609	0.0141264127963439	1.74362773710081e-16	1.77950287779166e-10
3117643	18	20962872	0.929710662483108	0.0435536029802814	0.886157059502826	0.123296321250486	7.18721410756881	0.0140388679871416	0.0147187356086106	6.61266724956559e-13	4.5874803817016e-07
2291456	8	122336249	0.0435701171656125	0.929439674665347	-0.885869557499735	0.123549685041757	-7.17014824603015	0.0138858628429942	0.014881942689785	7.49165973707893e-13	4.5874803817016e-07
265826	15	57423523	0.918394652688941	0.0330862429376294	0.885308409751311	0.124154880871335	7.13067745333974	0.0139881118554644	0.0147735130080842	9.98761186254729e-13	5.0965534883096e-07
2847451	17	80273953	0.0435701171656125	0.873884257161705	-0.830314139996093	0.119931886638415	-6.92321419489901	0.0138858628429942	0.0144695349253627	4.41509409804935e-12	1.93111485390716e-06
2607023	10	61594678	0.0375212392059606	0.91813825209154	-0.880617012885579	0.128600569940204	-6.84769136944761	0.0139120911360609	0.014828120160227	7.5051260165418e-12	2.55318132811072e-06
2694985	10	119818315	0.0375212392059606	0.91813825209154	-0.880617012885579	0.128600569940204	-6.84769136944761	0.0139120911360609	0.014828120160227	7.5051260165418e-12	2.55318132811072e-06
487044	1	133312573	0.0840556457722013	0.91813825209154	-0.834082606319338	0.127543757353799	-6.5395800125728	0.0131325813145256	0.014828120160227	6.16918301196544e-11	1.88883418573099e-05
3158200	18	61035677	0.0435701171656125	0.91813825209154	-0.874568134925927	0.134874815633612	-6.48429531352758	0.0138858628429942	0.014828120160227	8.91474589270518e-11	2.48131821530389e-05
15626	5	24485473	0.00954015025176815	0.540809888341814	-0.531269738090046	0.083013834729651	-6.39977348137475	0.0139434633343166	0.0154341256452294	1.55607630509962e-10	3.9702314376926e-05
1628842	7	45665939	0.95647156581166	0.342516197533197	0.613955368278463	0.0983823855419395	6.2405009280522	0.0139956902473181	0.0137395008244198	4.36171807618063e-10	0.000102726009821493
1759053	12	3536131	0.0375212392059606	0.76192969742708	-0.72440845822112	0.116519273633656	-6.21706980854261	0.0139120911360609	0.0135507062607	5.06524454850328e-10	0.000103389239101775
1759055	12	3536162	0.0375212392059606	0.76192969742708	-0.72440845822112	0.116519273633656	-6.21706980854261	0.0139120911360609	0.0135507062607	5.06524454850328e-10	0.000103389239101775
2918938	3	80238179	0.0435701171656125	0.77557904572183	-0.732008928556218	0.117977771416661	-6.20463431175515	0.0138858628429942	0.0143767655618277	5.48242340530309e-10	0.000104275266736498
3121800	18	25090764	0.172135843320936	0.739645637837427	-0.56750979451649	0.0917255517488008	-6.18704149167367	0.013050464389724	0.0146790008639715	6.1303833664257e-10	0.000104275266736498
3121802	18	25090771	0.172135843320936	0.739645637837427	-0.56750979451649	0.0917255517488008	-6.18704149167367	0.013050464389724	0.0146790008639715	6.1303833664257e-10	0.000104275266736498
706239	14	27230193	0.0435701171656125	0.818937344933918	-0.775367227768306	0.125513744268073	-6.17754838157225	0.0138858628429942	0.0138098284660688	6.51046280384521e-10	0.000104911824884753
999364	4	148734613	0.764136543824034	0.0330862429376294	0.731050300886405	0.11984523709711	6.09995289419838	0.0128491781324851	0.0147735130080842	1.06099728069756e-09	0.000162424094962186
2947094	3	96499335	0.790312286660657	0.0330862429376294	0.757226043723027	0.125053804459183	6.05520197484419	0.0137766161362597	0.0147735130080842	1.40241589840565e-09	0.000204467229359335
2049292	6	86580716	0.0435701171656125	0.761161403498889	-0.717591286333277	0.120328145182842	-5.96361961071432	0.0138858628429942	0.0135435080171967	2.46710704153213e-09	0.00034334560485159
2841767	17	74110280	0.166303061811825	0.792565137697413	-0.626262075885588	0.106872916404238	-5.85987635554741	0.0184954032529904	0.0132483963980442	4.63211935099402e-09	0.000616620679127051
710133	14	30921074	0.982716828466441	0.584739102593014	0.397977725873428	0.0680706020248527	5.84654335403299	0.0141027819073263	0.0118140210944422	5.0189280701708e-09	0.000622045143440468
1929461	X	74398216	0.162285276048402	0.959766964506067	-0.797481688457665	0.136448629894562	-5.8445562192446	0.0133033561029586	0.0148657043080407	5.07920488809795e-09	0.000622045143440468
1738388	7	136871788	0.273963983929991	0.959766964506067	-0.685802980576076	0.118061775090541	-5.80884863072859	0.0140824364437403	0.0148657043080407	6.29039285850641e-09	0.000740748195181174
3055198	16	34934684	0.213435108406717	0.91813825209154	-0.704703143684822	0.123157376965633	-5.72197265845855	0.0134518370931548	0.014828120160227	1.05294256013695e-08	0.00119400761479085
942099	4	131743254	0.918394652688941	0.180025094962326	0.738369557726614	0.129335755645269	5.70893604821664	0.0139881118554644	0.0140572186239887	1.13684594534279e-08	0.00124311059000166
500526	1	148332524	0.107666078842998	0.774736011149799	-0.667069932306801	0.116975004850539	-5.70267069583904	0.0131153336694923	0.0137405553720027	1.17944703264032e-08	0.00124522154000369
2273795	8	118378966	0.173646943297636	0.814957833360491	-0.641310890062855	0.11395063825424	-5.62797102225964	0.0125159305316813	0.0141598753544884	1.82341711593329e-08	0.00186093392309362
2300807	8	124277946	0.929710662483108	0.177295766596046	0.752414895887062	0.135713656688971	5.54413545581083	0.0140388679871416	0.0137159421700977	2.954100889296e-08	0.0029176272726709
307195	15	80367170	0.764013495001234	0.0435536029802814	0.720459892020953	0.130218386812062	5.53270478661939	0.0130210101707319	0.0147187356086106	3.15329947385097e-08	0.00301704244736762
178374	5	132676653	0.98709021993159	0.605417173904182	0.381673046027408	0.0695347248091606	5.48895601550041	0.0142572398560042	0.0129136490163609	4.04316279512252e-08	0.00375122806330197
1738384	7	136871616	0.290706418860293	0.959766964506067	-0.669060545645774	0.122069238721876	-5.48099220287734	0.0129588784134325	0.0148657043080407	4.22947124229111e-08	0.0038086699527364
2514477	2	165051242	0.691681451770501	0.0375332577510645	0.654148194019436	0.121270089672476	5.39414290684661	0.0132886739478897	0.0147464588194328	6.8851405751436e-08	0.00602297343640901
13790	5	24329032	0.0375212392059606	0.769714286760367	-0.732193047554407	0.136523932723841	-5.36311130910268	0.0139120911360609	0.0148137562026275	8.18005630608592e-08	0.00695696747048636
986057	4	141336224	0.573202468693731	0.0128786198618226	0.560323848831908	0.104574606404763	5.35812534319408	0.0135000020122188	0.0147690135302353	8.40898964148634e-08	0.00695838211083237
1054750	19	7105403	0.0228509895157953	0.611984974971952	-0.589133985456156	0.110427545599927	-5.3350274359131	0.0140337706112985	0.0133282844629211	9.55301118184065e-08	0.00769702451597923
2663138	10	84844066	0.0213996451690072	0.654092071199115	-0.632692426030108	0.119028355206487	-5.31547650921104	0.0139067964825558	0.014058918082571	1.06378573456274e-07	0.00835133173885671
2878539	3	27306828	0.671311791659329	0.0750594965384256	0.596252295120903	0.112765427681873	5.28754519339929	0.0131040618643252	0.0143583727708965	1.23968739110425e-07	0.00948895469382163
61152	5	64520107	0.129327035930207	0.91813825209154	-0.788811216161332	0.149903524226006	-5.26212589219758	0.0132069453969243	0.014828120160227	1.4239920440489e-07	0.0106338342465015
305522	15	80090347	0.369693019831803	0.871786626757716	-0.502093606925913	0.0957828869053367	-5.2419970116597	0.0126020808746706	0.0129150340914238	1.58847943650929e-07	0.0115797314351105
669588	13	103878106	0.697272147763198	0.0330862429376294	0.664185904825568	0.126845123081668	5.23619583228233	0.0130989108168079	0.0147735130080842	1.63920028114835e-07	0.0116715825134859
804244	4	8855145	0.663204702710139	0.0435536029802814	0.619651099729857	0.118755270242877	5.21788294921608	0.0179911430878139	0.0147187356086106	1.8097976958362e-07	0.0125934155688275
1558773	7	12957316	0.689542873650686	0.0375332577510645	0.652009615899621	0.1253355646481	5.2021117687565	0.0143846996711528	0.0147464588194328	1.97036661344157e-07	0.0134060460434209
1509641	11	114676347	0.769829116614156	0.113913616026355	0.6559155005878	0.126823361591995	5.17188231217173	0.0139749409417134	0.0160291172397234	2.31747535037312e-07	0.0152763487025782
794355	14	121014325	0.715863033217978	0.0435536029802814	0.672309430237696	0.130048745722886	5.16967254471093	0.0129294644051115	0.0147187356086106	2.34504532255893e-07	0.0152763487025782
2586976	10	42269335	0.715816937541158	0.0435536029802814	0.672263334560876	0.130316168820094	5.15871008676567	0.0136562594479027	0.0147187356086106	2.48656989728078e-07	0.0158192311999564
3140223	18	38726539	0.670631741284367	0.0435536029802814	0.627078138304085	0.12163663213142	5.15533953313152	0.0128562273847412	0.0147187356086106	2.53171767156705e-07	0.0158192311999564
925579	4	126236947	0.326081302038873	0.84236347226108	-0.516282170222207	0.1002227042873	-5.15134942619614	0.0138904285323625	0.0145258375223451	2.58618819061375e-07	0.0158363940758138
1313627	11	6061436	0.0435701171656125	0.715691308366662	-0.67212119120105	0.130740480487452	-5.14088053443829	0.0138858628429942	0.0153262479059366	2.73453890128769e-07	0.0164164825834217
103989	5	106816406	0.278028773061546	0.95632911613215	-0.678300343070604	0.132407609655323	-5.12281994091067	0.0132248016313816	0.0148362096703323	3.00999756895181e-07	0.017722663089998
2325283	2	20519674	0.0375212392059606	0.72545872285026	-0.687937483644299	0.134651869326942	-5.10900804484155	0.0139120911360609	0.014152556921171	3.23854565738161e-07	0.0184422255469566
585746	13	37941995	0.959914037172146	0.186143011989933	0.773771025182213	0.151476696246701	5.10818524799364	0.0140235043016914	0.0141556050239951	3.25267677383062e-07	0.0184422255469566
2759684	17	28175219	0.0435701171656125	0.769714286760367	-0.726144169594755	0.142449617442938	-5.09755085783667	0.0138858628429942	0.0148137562026275	3.44075993345607e-07	0.019153928558656
2803742	17	46591709	0.0330527498500547	0.651970267599434	-0.618917517749379	0.121585607301515	-5.09038472139676	0.0139377374344459	0.0143468152593941	3.57337761561013e-07	0.0195369635359892
2281519	8	120547866	0.918394652688941	0.228563389098088	0.689831263590853	0.135847162695985	5.07799537289298	0.0139881118554644	0.0156970201737319	3.81437982761978e-07	0.0204887404872266
677694	13	112033271	0.691010043615301	0.0435536029802814	0.647456440635019	0.12777788460329	5.06704616878866	0.0128584979381785	0.0147187356086106	4.04036312975654e-07	0.0213284151783687
831324	4	43559242	0.51747290535433	0.0214025983571028	0.496070306997227	0.0980494444092588	5.0593892702403	0.0137914422631914	0.0147409080849658	4.20601437639988e-07	0.0213462465729051
2721911	17	7010281	0.0983842126440158	0.657184705115902	-0.558800492471886	0.110451074369395	-5.05925809832343	0.0134317371689961	0.0146839988239533	4.20890849257591e-07	0.0213462465729051
2115527	6	143316188	0.645348929299616	0.246239667820077	0.399109261479539	0.0789178501675792	5.05727488308468	0.0134532773057325	0.0124336809852676	4.25290005126918e-07	0.0213462465729051
2067713	6	100480006	0.574285409135329	0.0375332577510645	0.536752151384264	0.106639901791326	5.03331438202733	0.0126072604391255	0.0147464588194328	4.82071576761585e-07	0.0238059773929091
2799780	17	45872001	0.716750215596445	0.0435536029802814	0.673196612616163	0.134205067927678	5.01617877037954	0.0154459548860707	0.0147187356086106	5.27092872684457e-07	0.0256160861209495
464309	1	98402145	0.295979408442236	0.937784894655331	-0.641805486213095	0.128691645497078	-4.98715735379781	0.0132675577522175	0.0149344602296707	6.12741587001494e-07	0.0290188276722908
1920909	X	57196513	0.622044289894177	0.0435536029802814	0.578490686913896	0.116052836886171	4.98471818902024	0.0122104881881827	0.0147187356086106	6.20521872751238e-07	0.0290188276722908
2113038	6	140897404	0.863203770516201	0.263897689210628	0.599306081305573	0.120266286636504	4.9831594378309	0.0135770883968103	0.0131781056945258	6.25543648228105e-07	0.0290188276722908
215664	5	145110704	0.695841410487705	0.0375332577510645	0.658308152736641	0.132610065911325	4.96423969185601	0.0160010020376645	0.0147464588194328	6.89707222761701e-07	0.0315178186061204
1186053	9	48916314	0.25863850101628	0.834116078622502	-0.575477577606223	0.116190573145005	-4.95287665797146	0.014255182291481	0.014172471443871	7.31243282422036e-07	0.0329244976304943
2636688	10	79735441	0.0435701171656125	0.691064670923072	-0.64749455375746	0.130887549782883	-4.94695297475986	0.0138858628429942	0.0134414241672389	7.5384178488408e-07	0.0334500904177422
889509	4	107775901	0.5163125927012	0.121628989556333	0.394683603144867	0.079842523622765	4.94327565358083	0.0148588994482734	0.0144841928262758	7.6820742391809e-07	0.0336005696427945
2301848	8	124651884	0.143904954702205	0.91813825209154	-0.774233297389334	0.156904619322686	-4.93442003639846	0.0132544595251294	0.014828120160227	8.03892715000788e-07	0.0346661749695181
3151692	18	54821999	0.0435701171656125	0.642143545450571	-0.598573428284958	0.121633829436882	-4.92110978546118	0.0138858628429942	0.0129884673712901	8.6054838347182e-07	0.0363841155482782
2824787	17	57194161	0.257057353975236	0.90617635706166	-0.649119003086424	0.131947212107927	-4.91953556817461	0.0132917817306588	0.0142252766285017	8.67498039511814e-07	0.0363841155482782
2470573	2	143696381	0.621720341054456	0.976822295654098	-0.355101954599643	0.0722449168941812	-4.91525175563242	0.0126535821839505	0.0149397470956989	8.86684409121884e-07	0.0366862678718743
629712	13	60209156	0.808942172990045	0.0435536029802814	0.765388570009764	0.156598508644878	4.8875853073764	0.0134325085747673	0.0147187356086106	1.02080267404459e-06	0.0411239087788049
1594747	7	28775244	0.808942172990045	0.0435536029802814	0.765388570009764	0.156598508644878	4.8875853073764	0.0134325085747673	0.0147187356086106	1.02080267404459e-06	0.0411239087788049
171539	5	128527204	0.0375212392059606	0.592891481276727	-0.555370242070766	0.113865030442923	-4.877443407431	0.0139120911360609	0.013370631163804	1.07469667713771e-06	0.0415184324919849
675202	13	110094631	0.0435701171656125	0.727090021794809	-0.683519904629197	0.140145994460561	-4.87719900422518	0.0138858628429942	0.0138948104924878	1.07602863808786e-06	0.0415184324919849
3166627	18	66654029	0.230354110621207	0.604606979422635	-0.374252868801428	0.0767858650602479	-4.87398127907761	0.0109370983333086	0.0140473600862547	1.09371358902349e-06	0.0415184324919849
2439216	2	117988982	0.885949249993993	0.547921629202342	0.33802762079165	0.0694140208169204	4.86973116977618	0.011578775940186	0.0118333328727647	1.1175017847893e-06	0.0415184324919849
3098991	16	95654209	0.542456325819598	0.895724501493687	-0.353268175674089	0.0725586033438337	-4.86872899137895	0.0128687855594725	0.0138695387368186	1.12318317179936e-06	0.0415184324919849
3018907	16	10868150	0.675469569394329	0.0330862429376294	0.642383326456699	0.131961040626269	4.86797711967136	0.0130124751772235	0.0147735130080842	1.12746379853408e-06	0.0415184324919849
1664636	7	80561619	0.875163661323313	0.272487280481965	0.602676380841348	0.123810568244559	4.86772970503537	0.0134811632822354	0.0139593780974827	1.12887583247966e-06	0.0415184324919849
2841768	17	74110287	0.104368605740984	0.653105304471826	-0.548736698730842	0.112966845627523	-4.85750217847235	0.0143458663010265	0.0132365320552874	1.18875830016147e-06	0.0415184324919849
1908147	X	26159110	0.320583997532139	0.929439674665347	-0.608855677133208	0.125383776141296	-4.85593667594668	0.0123787549803589	0.014881942689785	1.19818990804799e-06	0.0415184324919849
1278724	9	110726238	0.470994233596151	0.0612386871116869	0.409755546484464	0.0843853775280548	4.85576480769119	0.0117089521223468	0.0166771476931177	1.19922972944793e-06	0.0415184324919849
2983130	3	129332624	0.727029274444172	0.0435536029802814	0.683475671463891	0.140762475452508	4.85552466498425	0.0147344768506826	0.0147187356086106	1.20068407271619e-06	0.0415184324919849
1691069	7	102805175	0.243114166336747	0.849111622168	-0.605997455831253	0.124818836872792	-4.85501604576601	0.0161605917512808	0.0135050483844964	1.20376995835931e-06	0.0415184324919849
327714	15	87584231	0.472691316007407	0.113922627365778	0.35876868864163	0.0739286546331676	4.8529043362392	0.0124157139020332	0.013011796957704	1.21666388569111e-06	0.0415184324919849
487024	1	133304943	0.186180485464295	0.949279545537131	-0.763099060072836	0.157336822473792	-4.85009833092282	0.0133584130333945	0.0150353970457194	1.23400284374679e-06	0.0415184324919849
3018781	16	10788656	0.186180485464295	0.949279545537131	-0.763099060072836	0.157336822473792	-4.85009833092282	0.0133584130333945	0.0150353970457194	1.23400284374679e-06	0.0415184324919849
1015469	4	152360772	0.517248377123865	0.0232339339258902	0.494014443197975	0.102004393399602	4.84307025152019	0.0139828946400191	0.0147256400060744	1.2784806047733e-06	0.0421669780517499
1483142	11	102399787	0.143904954702205	0.863078758910135	-0.71917380420793	0.148571770323586	-4.84058177836602	0.0132544595251294	0.0143891324297875	1.2945956729832e-06	0.0421669780517499
1483144	11	102399797	0.143904954702205	0.863078758910135	-0.71917380420793	0.148571770323586	-4.84058177836602	0.0132544595251294	0.0143891324297875	1.2945956729832e-06	0.0421669780517499
1185360	9	48496015	0.0174629148407837	0.54750322645149	-0.530040311610706	0.10955296594689	-4.83821051332979	0.0139571960570632	0.0139533560817557	1.31013339138325e-06	0.0422238753445565
223134	5	148236823	0.578749797515967	0.079139282653326	0.499610514862641	0.103329370243141	4.83512590550996	0.0126036706079857	0.0138581292365644	1.33061388543643e-06	0.04243722706654
863799	4	73561600	0.918394652688941	0.192078344131706	0.726316308557235	0.15068425647125	4.82012073169576	0.0139881118554644	0.0137553069084126	1.43471368665631e-06	0.0448234567579367
1601612	7	30490149	0.918394652688941	0.192078344131706	0.726316308557235	0.15068425647125	4.82012073169576	0.0139881118554644	0.0137553069084126	1.43471368665631e-06	0.0448234567579367
230960	15	5217366	0.521979162354489	0.100960475016656	0.421018687337834	0.0876180803819547	4.80515762845387	0.0118546718251239	0.0137435186657475	1.54629631588631e-06	0.0478215564419902
