## Supplementary material for "Developmental Dieldrin Exposure Alters DNA Methylation at Genes Related to Dopaminergic Neuron Development and Parkinson’s Disease in Mouse Midbrain": Supplemental Table S13_Kochmanski_121018.csv

chr	start	end	direction	length	nCG	meanMethy1	meanMethy2	diff.Methy	areaStat
chr2	174285043	174285127	hyper	85	8	0.101094051	0.344865766	-0.243771715	-17.90044573
chr2	174285166	174285215	hyper	50	8	0.106197717	0.397592868	-0.291395152	-16.78398547
chrX	12004574	12004748	hyper	175	7	0.393521959	0.918138252	-0.524616293	-16.66729074
chr7	25627476	25627547	hyper	72	4	0.03305275	0.743323452	-0.710270702	-15.54609924
chr4	85413483	85413536	hyper	54	5	0.043570117	0.56837649	-0.524806373	-12.43307451
chr5	126050484	126050498	hyper	15	5	0.483675568	0.937784895	-0.454109327	-11.36237174
chr11	112480547	112480708	hyper	162	4	0.162285276	0.743323452	-0.581038176	-10.89853211
chr5	77410001	77410038	hypo	38	4	0.929710662	0.186143012	0.74356765	17.4980498
chr2	133118687	133118727	hypo	41	4	0.852604428	0.420864393	0.431740036	9.267847828
