## Supplementary material for "Developmental Dieldrin Exposure Alters DNA Methylation at Genes Related to Dopaminergic Neuron Development and Parkinson’s Disease in Mouse Midbrain": Supplemental Table S14_Kochmanski_121018.txt

seqnames	start	end	width	strand	DM_status	diff_meth	mu1	mu2	annot.seqnames	annot.start	annot.end	annot.width	annot.strand	annot.id	annot.tx_id	annot.gene_id	annot.symbol	annot.type
1	chr4	58772982	58772982	1	*	hyper	-0.909833958	0.043570117	0.953404075	chr4	58557457	58907437	349981	*	inter:2652	NA	NA	NA	mm10_cpg_inter
2	chr1	171389710	171389710	1	*	hyper	-0.885869557	0.043570117	0.929439675	chr1	171389364	171397474	8111	+	intron:11730	uc007doh.2	226652	Arhgap30	mm10_genes_introns
3	chr1	171389710	171389710	1	*	hyper	-0.885869557	0.043570117	0.929439675	chr1	171389364	171397474	8111	+	intron:11741	uc007doi.2	226652	Arhgap30	mm10_genes_introns
4	chr1	171389710	171389710	1	*	hyper	-0.885869557	0.043570117	0.929439675	chr1	171365020	171407208	42189	*	inter:622	NA	NA	NA	mm10_cpg_inter
5	chr5	93598812	93598812	1	*	hyper	-0.880617013	0.037521239	0.918138252	chr5	93272607	96156919	2884313	*	inter:3716	NA	NA	NA	mm10_cpg_inter
6	chr18	20962872	20962872	1	*	hyper	-0.880617013	0.037521239	0.918138252	chr18	20944758	20974298	29541	+	intron:397674	uc008eez.1	67664	Rnf125	mm10_genes_introns
7	chr18	20962872	20962872	1	*	hyper	-0.880617013	0.037521239	0.918138252	chr18	20961801	20974298	12498	+	intron:397679	uc008efa.1	67664	Rnf125	mm10_genes_introns
8	chr18	20962872	20962872	1	*	hyper	-0.880617013	0.037521239	0.918138252	chr18	20961831	20963830	2000	*	shore:27562	NA	NA	NA	mm10_cpg_shores
9	chr8	122336249	122336249	1	*	hyper	-0.874568135	0.043570117	0.918138252	chr8	122335432	122337247	1816	+	exon:236163	uc009nsj.1	22761	Zfpm1	mm10_genes_exons
10	chr8	122336249	122336249	1	*	hyper	-0.874568135	0.043570117	0.918138252	chr8	122335818	122337183	1366	*	island:7763	NA	NA	NA	mm10_cpg_islands
11	chr15	57423523	57423523	1	*	hyper	-0.855949287	0.037521239	0.893470526	chr15	57263689	57476248	212560	-	intron:354246	uc007vso.1	210463	Slc22a22	mm10_genes_introns
12	chr15	57423523	57423523	1	*	hyper	-0.855949287	0.037521239	0.893470526	chr15	55911108	57690110	1779003	*	inter:10569	NA	NA	NA	mm10_cpg_inter
13	chr17	80273953	80273953	1	*	hyper	-0.834082606	0.084055646	0.918138252	chr17	80273111	80274763	1653	-	intron:395890	uc008dqz.2	106794	Dhx57	mm10_genes_introns
14	chr17	80273953	80273953	1	*	hyper	-0.834082606	0.084055646	0.918138252	chr17	80273111	80274763	1653	-	intron:395912	uc008dra.2	106794	Dhx57	mm10_genes_introns
15	chr17	80273953	80273953	1	*	hyper	-0.834082606	0.084055646	0.918138252	chr17	80273111	80274763	1653	-	intron:395927	uc008drb.1	106794	Dhx57	mm10_genes_introns
16	chr17	80273953	80273953	1	*	hyper	-0.834082606	0.084055646	0.918138252	chr17	80273111	80275849	2739	-	intron:395942	uc008drc.1	106794	Dhx57	mm10_genes_introns
17	chr17	80273953	80273953	1	*	hyper	-0.834082606	0.084055646	0.918138252	chr17	80211526	80285992	74467	*	inter:11946	NA	NA	NA	mm10_cpg_inter
18	chr10	61594678	61594678	1	*	hyper	-0.83031414	0.043570117	0.873884257	chr10	61594484	61595483	1000	+	promoter:35046	uc007fgd.2	237362	Npffr1	mm10_genes_promoters
19	chr10	61594678	61594678	1	*	hyper	-0.83031414	0.043570117	0.873884257	chr10	61593130	61595129	2000	*	shore:16898	NA	NA	NA	mm10_cpg_shores
20	chr10	61594678	61594678	1	*	hyper	-0.83031414	0.043570117	0.873884257	chr10	61585393	61611074	25682	-	antisense:1984	ENSMUST00000186677.1	105245186	Gm28447	mm10_lncrna_gencode
21	chr10	119818315	119818315	1	*	hyper	-0.797481688	0.162285276	0.959766965	chr10	119818102	119820295	2194	*	enhancer:26169	NA	119819400	119819550	mm10_custom_enhancer
22	chr10	119818315	119818315	1	*	hyper	-0.797481688	0.162285276	0.959766965	chr10	119814389	119818388	4000	+	1to5kb:36146	uc007hej.2	74053	Grip1	mm10_genes_1to5kb
23	chr10	119818315	119818315	1	*	hyper	-0.797481688	0.162285276	0.959766965	chr10	119814389	119818388	4000	+	1to5kb:36147	uc007hek.2	74053	Grip1	mm10_genes_1to5kb
24	chr10	119818315	119818315	1	*	hyper	-0.797481688	0.162285276	0.959766965	chr10	119814389	119818388	4000	+	1to5kb:36148	uc007hel.2	74053	Grip1	mm10_genes_1to5kb
25	chr10	119818315	119818315	1	*	hyper	-0.797481688	0.162285276	0.959766965	chr10	119814389	119818388	4000	+	1to5kb:36149	uc007hem.2	74053	Grip1	mm10_genes_1to5kb
26	chr10	119818315	119818315	1	*	hyper	-0.797481688	0.162285276	0.959766965	chr10	119454423	119929900	475478	+	intron:251774	uc007heg.2	74053	Grip1	mm10_genes_introns
27	chr10	119818315	119818315	1	*	hyper	-0.797481688	0.162285276	0.959766965	chr10	119454423	119897714	443292	+	intron:251795	uc007heh.2	74053	Grip1	mm10_genes_introns
28	chr10	119818315	119818315	1	*	hyper	-0.797481688	0.162285276	0.959766965	chr10	119454423	119897714	443292	+	intron:251817	uc007hei.2	74053	Grip1	mm10_genes_introns
29	chr10	119818315	119818315	1	*	hyper	-0.797481688	0.162285276	0.959766965	chr10	119458753	120085621	626869	*	inter:7771	NA	NA	NA	mm10_cpg_inter
30	chr1	133312573	133312573	1	*	hyper	-0.788811216	0.129327036	0.918138252	chr1	133309912	133319280	9369	+	intron:9117	uc007cqa.1	68338	Golt1a	mm10_genes_introns
31	chr1	133312573	133312573	1	*	hyper	-0.788811216	0.129327036	0.918138252	chr1	133309912	133319280	9369	+	intron:9121	uc007cqb.1	280287	Kiss1	mm10_genes_introns
32	chr1	133312573	133312573	1	*	hyper	-0.788811216	0.129327036	0.918138252	chr1	133309912	133319280	9369	+	intron:9126	uc007cqc.1	68338	Golt1a	mm10_genes_introns
33	chr1	133312573	133312573	1	*	hyper	-0.788811216	0.129327036	0.918138252	chr1	133309912	133327134	17223	+	intron:9132	uc007cqd.1	280287	Kiss1	mm10_genes_introns
34	chr1	133312573	133312573	1	*	hyper	-0.788811216	0.129327036	0.918138252	chr1	133309912	133327209	17298	+	intron:9134	uc011wrz.1	280287	Kiss1	mm10_genes_introns
35	chr1	133312573	133312573	1	*	hyper	-0.788811216	0.129327036	0.918138252	chr1	133278356	133359427	81072	*	inter:456	NA	NA	NA	mm10_cpg_inter
36	chr18	61035677	61035677	1	*	hyper	-0.775367228	0.043570117	0.818937345	chr18	61035676	61036199	524	-	exon:463893	uc008fbj.2	12590	Cdx1	mm10_genes_exons
37	chr18	61035677	61035677	1	*	hyper	-0.775367228	0.043570117	0.818937345	chr18	61035675	61036479	805	*	island:14848	NA	NA	NA	mm10_cpg_islands
38	chr5	24485473	24485473	1	*	hyper	-0.774233297	0.143904955	0.918138252	chr5	24483434	24487788	4355	+	intron:114377	uc008wrv.1	213990	Agap3	mm10_genes_introns
39	chr5	24485473	24485473	1	*	hyper	-0.774233297	0.143904955	0.918138252	chr5	24483434	24487788	4355	+	intron:114387	uc008wrw.1	213990	Agap3	mm10_genes_introns
40	chr5	24485473	24485473	1	*	hyper	-0.774233297	0.143904955	0.918138252	chr5	24485419	24487418	2000	*	shore:7665	NA	NA	NA	mm10_cpg_shores
41	chr7	45665939	45665939	1	*	hyper	-0.76309906	0.186180485	0.949279546	chr7	45651349	45666197	14849	-	intron:185826	uc009gwn.2	14344	Fut2	mm10_genes_introns
42	chr7	45665939	45665939	1	*	hyper	-0.76309906	0.186180485	0.949279546	chr7	45655597	45666197	10601	-	intron:185828	uc033izk.1	14344	Fut2	mm10_genes_introns
43	chr7	45665939	45665939	1	*	hyper	-0.76309906	0.186180485	0.949279546	chr7	45642954	45675083	32130	*	inter:5230	NA	NA	NA	mm10_cpg_inter
44	chr12	3536131	3536131	1	*	hyper	-0.76309906	0.186180485	0.949279546	chr12	3431707	3568054	136348	*	inter:8921	NA	NA	NA	mm10_cpg_inter
45	chr12	3536162	3536162	1	*	hyper	-0.732193048	0.037521239	0.769714287	chr12	3431707	3568054	136348	*	inter:8921	NA	NA	NA	mm10_cpg_inter
46	chr3	80238179	80238179	1	*	hyper	-0.732008929	0.043570117	0.775579046	chr3	79633375	80909265	1275891	*	inter:2018	NA	NA	NA	mm10_cpg_inter
47	chr18	25090764	25090764	1	*	hyper	-0.72614417	0.043570117	0.769714287	chr18	25090030	25090907	878	+	exon:455304	uc008ehb.2	225288	Fhod3	mm10_genes_exons
48	chr18	25090764	25090764	1	*	hyper	-0.72614417	0.043570117	0.769714287	chr18	25090030	25090907	878	+	exon:455329	uc008ehc.2	225288	Fhod3	mm10_genes_exons
49	chr18	25090764	25090764	1	*	hyper	-0.72614417	0.043570117	0.769714287	chr18	25090030	25090907	878	+	exon:455355	uc012bak.2	225288	Fhod3	mm10_genes_exons
50	chr18	25090764	25090764	1	*	hyper	-0.72614417	0.043570117	0.769714287	chr18	25090030	25090907	878	+	exon:455368	uc008ehd.2	225288	Fhod3	mm10_genes_exons
51	chr18	25090764	25090764	1	*	hyper	-0.72614417	0.043570117	0.769714287	chr18	24714351	25164533	450183	*	inter:12081	NA	NA	NA	mm10_cpg_inter
52	chr18	25090771	25090771	1	*	hyper	-0.724408458	0.037521239	0.761929697	chr18	25090030	25090907	878	+	exon:455304	uc008ehb.2	225288	Fhod3	mm10_genes_exons
53	chr18	25090771	25090771	1	*	hyper	-0.724408458	0.037521239	0.761929697	chr18	25090030	25090907	878	+	exon:455329	uc008ehc.2	225288	Fhod3	mm10_genes_exons
54	chr18	25090771	25090771	1	*	hyper	-0.724408458	0.037521239	0.761929697	chr18	25090030	25090907	878	+	exon:455355	uc012bak.2	225288	Fhod3	mm10_genes_exons
55	chr18	25090771	25090771	1	*	hyper	-0.724408458	0.037521239	0.761929697	chr18	25090030	25090907	878	+	exon:455368	uc008ehd.2	225288	Fhod3	mm10_genes_exons
56	chr18	25090771	25090771	1	*	hyper	-0.724408458	0.037521239	0.761929697	chr18	24714351	25164533	450183	*	inter:12081	NA	NA	NA	mm10_cpg_inter
57	chr14	27230193	27230193	1	*	hyper	-0.724408458	0.037521239	0.761929697	chr14	27208956	27265522	56567	+	intron:329556	uc007sto.2	71704	Arhgef3	mm10_genes_introns
58	chr14	27230193	27230193	1	*	hyper	-0.724408458	0.037521239	0.761929697	chr14	27208956	27265522	56567	+	intron:329568	uc029shz.2	71704	Arhgef3	mm10_genes_introns
59	chr14	27230193	27230193	1	*	hyper	-0.724408458	0.037521239	0.761929697	chr14	27119257	27331908	212652	*	inter:10073	NA	NA	NA	mm10_cpg_inter
60	chr4	148734613	148734613	1	*	hyper	-0.719173804	0.143904955	0.863078759	chr4	148728586	148738736	10151	*	inter:3258	NA	NA	NA	mm10_cpg_inter
61	chr3	96499335	96499335	1	*	hyper	-0.719173804	0.143904955	0.863078759	chr3	96492719	96553676	60958	*	inter:2169	NA	NA	NA	mm10_cpg_inter
62	chr6	86580716	86580716	1	*	hyper	-0.717591286	0.043570117	0.761161403	chr6	86531367	86664691	133325	*	inter:4555	NA	NA	NA	mm10_cpg_inter
63	chr17	74110280	74110280	1	*	hyper	-0.704703144	0.213435108	0.918138252	chr17	74051923	74290396	238474	*	inter:11923	NA	NA	NA	mm10_cpg_inter
64	chr14	30921074	30921074	1	*	hyper	-0.687937484	0.037521239	0.725458723	chr14	30920777	30921279	503	-	intron:337411	uc033goy.1	16426	Itih3	mm10_genes_introns
65	chr14	30921074	30921074	1	*	hyper	-0.687937484	0.037521239	0.725458723	chr14	30920777	30921279	503	-	intron:337432	uc033goz.1	16426	Itih3	mm10_genes_introns
66	chr14	30921074	30921074	1	*	hyper	-0.687937484	0.037521239	0.725458723	chr14	30830046	30947186	117141	*	inter:10089	NA	NA	NA	mm10_cpg_inter
67	chrX	74398216	74398216	1	*	hyper	-0.685802981	0.273963984	0.959766965	chrX	74394275	74398274	4000	-	1to5kb:62351	uc009tow.3	66294	Fam3a	mm10_genes_1to5kb
68	chrX	74398216	74398216	1	*	hyper	-0.685802981	0.273963984	0.959766965	chrX	74394275	74398274	4000	-	1to5kb:62352	uc009tox.3	66294	Fam3a	mm10_genes_1to5kb
69	chrX	74398216	74398216	1	*	hyper	-0.685802981	0.273963984	0.959766965	chrX	74393406	74432804	39399	+	intron:425757	uc009tpe.2	16151	Ikbkg	mm10_genes_introns
70	chrX	74398216	74398216	1	*	hyper	-0.685802981	0.273963984	0.959766965	chrX	74393406	74432804	39399	+	intron:425766	uc012hkz.1	16151	Ikbkg	mm10_genes_introns
71	chrX	74398216	74398216	1	*	hyper	-0.685802981	0.273963984	0.959766965	chrX	74397209	74424744	27536	*	inter:12988	NA	NA	NA	mm10_cpg_inter
72	chr7	136871788	136871788	1	*	hyper	-0.683519905	0.043570117	0.727090022	chr7	135720716	136890391	1169676	*	inter:5697	NA	NA	NA	mm10_cpg_inter
73	chr16	34934684	34934684	1	*	hyper	-0.678300343	0.278028773	0.956329116	chr16	34929951	34938925	8975	+	intron:366143	uc007zbd.1	107589	Mylk	mm10_genes_introns
74	chr16	34934684	34934684	1	*	hyper	-0.678300343	0.278028773	0.956329116	chr16	34929951	34938925	8975	+	intron:366164	uc007zbe.1	107589	Mylk	mm10_genes_introns
75	chr16	34934684	34934684	1	*	hyper	-0.678300343	0.278028773	0.956329116	chr16	34749421	35018230	268810	*	inter:11212	NA	NA	NA	mm10_cpg_inter
76	chr4	131743254	131743254	1	*	hyper	-0.672121191	0.043570117	0.715691308	chr4	131178214	131815468	637255	*	inter:3030	NA	NA	NA	mm10_cpg_inter
77	chr1	148332524	148332524	1	*	hyper	-0.669060546	0.290706419	0.959766965	chr1	144008510	150388776	6380267	*	inter:512	NA	NA	NA	mm10_cpg_inter
78	chr8	118378966	118378966	1	*	hyper	-0.667069932	0.107666079	0.774736011	chr8	118283899	118505603	221705	+	intron:206202	uc009nph.2	12554	Cdh13	mm10_genes_introns
79	chr8	118378966	118378966	1	*	hyper	-0.667069932	0.107666079	0.774736011	chr8	118283899	118505603	221705	+	intron:206205	uc009npi.2	12554	Cdh13	mm10_genes_introns
80	chr8	118378966	118378966	1	*	hyper	-0.667069932	0.107666079	0.774736011	chr8	118283899	118505603	221705	+	intron:206209	uc009npj.2	12554	Cdh13	mm10_genes_introns
81	chr8	118378966	118378966	1	*	hyper	-0.667069932	0.107666079	0.774736011	chr8	118283899	118505603	221705	+	intron:206214	uc009npk.2	12554	Cdh13	mm10_genes_introns
82	chr8	118378966	118378966	1	*	hyper	-0.667069932	0.107666079	0.774736011	chr8	118283899	118505603	221705	+	intron:206221	uc009npl.2	12554	Cdh13	mm10_genes_introns
83	chr8	118378966	118378966	1	*	hyper	-0.667069932	0.107666079	0.774736011	chr8	118318012	118505603	187592	+	intron:206235	uc012glo.1	12554	Cdh13	mm10_genes_introns
84	chr8	118378966	118378966	1	*	hyper	-0.667069932	0.107666079	0.774736011	chr8	118288586	119340459	1051874	*	inter:6367	NA	NA	NA	mm10_cpg_inter
85	chr8	124277946	124277946	1	*	hyper	-0.649119003	0.257057354	0.906176357	chr8	124231650	124295357	63708	+	intron:207174	uc009nwz.2	108148	Galnt2	mm10_genes_introns
86	chr8	124277946	124277946	1	*	hyper	-0.649119003	0.257057354	0.906176357	chr8	124236487	124429750	193264	*	inter:6448	NA	NA	NA	mm10_cpg_inter
87	chr15	80367170	80367170	1	*	hyper	-0.647494554	0.043570117	0.691064671	chr15	80362273	80368663	6391	+	intron:348902	uc009var.1	239556	Cacna1i	mm10_genes_introns
88	chr15	80367170	80367170	1	*	hyper	-0.647494554	0.043570117	0.691064671	chr15	80292382	80368165	75784	*	inter:10732	NA	NA	NA	mm10_cpg_inter
89	chr5	132676653	132676653	1	*	hyper	-0.641805486	0.295979408	0.937784895	chr5	132548114	133471086	922973	*	inter:4028	NA	NA	NA	mm10_cpg_inter
90	chr7	136871616	136871616	1	*	hyper	-0.64131089	0.173646943	0.814957833	chr7	135720716	136890391	1169676	*	inter:5697	NA	NA	NA	mm10_cpg_inter
91	chr2	165051242	165051242	1	*	hyper	-0.632692426	0.021399645	0.654092071	chr2	165050636	165054635	4000	+	1to5kb:6127	uc008nwx.1	21939	Cd40	mm10_genes_1to5kb
92	chr2	165051242	165051242	1	*	hyper	-0.632692426	0.021399645	0.654092071	chr2	165050636	165054635	4000	+	1to5kb:6128	uc008nwy.1	21939	Cd40	mm10_genes_1to5kb
93	chr2	165051242	165051242	1	*	hyper	-0.632692426	0.021399645	0.654092071	chr2	165050636	165054635	4000	+	1to5kb:6129	uc008nwz.1	21939	Cd40	mm10_genes_1to5kb
94	chr2	165051242	165051242	1	*	hyper	-0.632692426	0.021399645	0.654092071	chr2	165050636	165054635	4000	+	1to5kb:6130	uc008nxb.1	21939	Cd40	mm10_genes_1to5kb
95	chr2	165051242	165051242	1	*	hyper	-0.632692426	0.021399645	0.654092071	chr2	165039035	165108048	69014	*	inter:1681	NA	NA	NA	mm10_cpg_inter
96	chr5	24329032	24329032	1	*	hyper	-0.626262076	0.166303062	0.792565138	chr5	24329028	24330367	1340	*	enhancer:30401	NA	24329700	24329850	mm10_custom_enhancer
97	chr5	24329032	24329032	1	*	hyper	-0.626262076	0.166303062	0.792565138	chr5	24326778	24329164	2387	-	intron:128975	uc008wrb.1	16511	Kcnh2	mm10_genes_introns
98	chr5	24329032	24329032	1	*	hyper	-0.626262076	0.166303062	0.792565138	chr5	24326778	24330910	4133	-	intron:128985	uc008wrc.1	16511	Kcnh2	mm10_genes_introns
99	chr5	24329032	24329032	1	*	hyper	-0.626262076	0.166303062	0.792565138	chr5	24327267	24329266	2000	*	shelf:7044	NA	NA	NA	mm10_cpg_shelves
100	chr4	141336224	141336224	1	*	hyper	-0.618917518	0.03305275	0.651970268	chr4	141334592	141336361	1770	*	enhancer:4766	NA	141335360	141335510	mm10_custom_enhancer
101	chr4	141336224	141336224	1	*	hyper	-0.618917518	0.03305275	0.651970268	chr4	141313079	141364137	51059	*	inter:3195	NA	NA	NA	mm10_cpg_inter
102	chr19	7105403	7105403	1	*	hyper	-0.608855677	0.320583998	0.929439675	chr19	7105087	7105729	643	-	5UTR:70826	uc008gkh.3	396184	Flrt1	mm10_genes_5UTRs
103	chr19	7105403	7105403	1	*	hyper	-0.608855677	0.320583998	0.929439675	chr19	7105087	7105729	643	-	exon:476280	uc008gkh.3	396184	Flrt1	mm10_genes_exons
104	chr19	7105403	7105403	1	*	hyper	-0.608855677	0.320583998	0.929439675	chr19	7066204	7185575	119372	+	intron:408820	uc008gkg.2	107227	Macrod1	mm10_genes_introns
105	chr19	7105403	7105403	1	*	hyper	-0.608855677	0.320583998	0.929439675	chr19	7074577	7160958	86382	*	inter:12487	NA	NA	NA	mm10_cpg_inter
106	chr10	84844066	84844066	1	*	hyper	-0.605997456	0.243114166	0.849111622	chr10	84840917	84844200	3284	+	intron:249876	uc007gkv.1	71137	Rfx4	mm10_genes_introns
107	chr10	84844066	84844066	1	*	hyper	-0.605997456	0.243114166	0.849111622	chr10	84840917	84844200	3284	+	intron:249889	uc007gkw.1	71137	Rfx4	mm10_genes_introns
108	chr10	84844066	84844066	1	*	hyper	-0.605997456	0.243114166	0.849111622	chr10	84764329	84913513	149185	*	inter:7656	NA	NA	NA	mm10_cpg_inter
109	chr3	27306828	27306828	1	*	hyper	-0.598573428	0.043570117	0.642143545	chr3	27187287	27367766	180480	*	inter:1865	NA	NA	NA	mm10_cpg_inter
110	chr5	64520107	64520107	1	*	hyper	-0.589133985	0.02285099	0.611984975	chr5	64261009	64798637	537629	*	inter:3610	NA	NA	NA	mm10_cpg_inter
111	chr15	80090347	80090347	1	*	hyper	-0.575477578	0.258638501	0.834116079	chr15	80090334	80091333	1000	+	promoter:50104	uc007wvc.1	20972	Syngr1	mm10_genes_promoters
112	chr15	80090347	80090347	1	*	hyper	-0.575477578	0.258638501	0.834116079	chr15	80090334	80091333	1000	+	promoter:50105	uc007wvd.1	20972	Syngr1	mm10_genes_promoters
113	chr15	80090347	80090347	1	*	hyper	-0.575477578	0.258638501	0.834116079	chr15	80089111	80091110	2000	*	shore:24459	NA	NA	NA	mm10_cpg_shores
114	chr13	103878106	103878106	1	*	hyper	-0.567509795	0.172135843	0.739645638	chr13	103868899	103884142	15244	-	intron:326431	uc056yux.1	59079	Erbin	mm10_genes_introns
115	chr13	103878106	103878106	1	*	hyper	-0.567509795	0.172135843	0.739645638	chr13	103868899	103884142	15244	-	intron:326456	uc007rsk.3	59079	Erbin	mm10_genes_introns
116	chr13	103878106	103878106	1	*	hyper	-0.567509795	0.172135843	0.739645638	chr13	103868899	103884142	15244	-	intron:326482	uc007rsl.2	59079	Erbin	mm10_genes_introns
117	chr13	103878106	103878106	1	*	hyper	-0.567509795	0.172135843	0.739645638	chr13	103868899	103884142	15244	-	intron:326507	uc011zed.2	59079	Erbin	mm10_genes_introns
118	chr13	103878106	103878106	1	*	hyper	-0.567509795	0.172135843	0.739645638	chr13	103868899	103884142	15244	-	intron:326530	uc011zee.2	59079	Erbin	mm10_genes_introns
119	chr13	103878106	103878106	1	*	hyper	-0.567509795	0.172135843	0.739645638	chr13	103868899	103884142	15244	-	intron:326565	uc007rsn.2	59079	Erbin	mm10_genes_introns
120	chr13	103878106	103878106	1	*	hyper	-0.567509795	0.172135843	0.739645638	chr13	103778726	103916316	137591	*	inter:9898	NA	NA	NA	mm10_cpg_inter
121	chr4	8855145	8855145	1	*	hyper	-0.567509795	0.172135843	0.739645638	chr4	8851671	8855670	4000	+	1to5kb:11907	uc012daj.2	320790	Chd7	mm10_genes_1to5kb
122	chr4	8855145	8855145	1	*	hyper	-0.567509795	0.172135843	0.739645638	chr4	8854846	8855514	669	+	exon:98586	uc008rxz.2	320790	Chd7	mm10_genes_exons
123	chr4	8855145	8855145	1	*	hyper	-0.567509795	0.172135843	0.739645638	chr4	8821397	8907251	85855	*	inter:2434	NA	NA	NA	mm10_cpg_inter
124	chr7	12957316	12957316	1	*	hyper	-0.558800492	0.098384213	0.657184705	chr7	12932690	12961766	29077	*	inter:4914	NA	NA	NA	mm10_cpg_inter
125	chr7	12957316	12957316	1	*	hyper	-0.558800492	0.098384213	0.657184705	chr7	12948592	12961768	13177	-	lincRNA:2232	ENSMUST00000181128.1	69086	1810019N24Rik	mm10_lncrna_gencode
126	chr11	114676347	114676347	1	*	hyper	-0.555370242	0.037521239	0.592891481	chr11	114675536	114676704	1169	*	enhancer:35519	NA	114675940	114676090	mm10_custom_enhancer
127	chr11	114676347	114676347	1	*	hyper	-0.555370242	0.037521239	0.592891481	chr11	114675673	114686393	10721	+	intron:278090	uc007mfm.1	117160	Ttyh2	mm10_genes_introns
128	chr11	114676347	114676347	1	*	hyper	-0.555370242	0.037521239	0.592891481	chr11	114675673	114686393	10721	+	intron:278103	uc011yhf.1	117160	Ttyh2	mm10_genes_introns
129	chr11	114676347	114676347	1	*	hyper	-0.555370242	0.037521239	0.592891481	chr11	114676006	114678005	2000	*	shore:20069	NA	NA	NA	mm10_cpg_shores
130	chr14	121014325	121014325	1	*	hyper	-0.548736699	0.104368606	0.653105304	chr14	120915826	121031062	115237	*	inter:10417	NA	NA	NA	mm10_cpg_inter
131	chr10	42269335	42269335	1	*	hyper	-0.531269738	0.00954015	0.540809888	chr10	42197902	42274815	76914	-	intron:255821	uc007eyl.1	56484	Foxo3	mm10_genes_introns
132	chr10	42269335	42269335	1	*	hyper	-0.531269738	0.00954015	0.540809888	chr10	42197902	42274815	76914	-	intron:255824	uc007eym.1	56484	Foxo3	mm10_genes_introns
133	chr10	42269335	42269335	1	*	hyper	-0.531269738	0.00954015	0.540809888	chr10	42197902	42274815	76914	-	intron:255826	uc007eyn.1	56484	Foxo3	mm10_genes_introns
134	chr10	42269335	42269335	1	*	hyper	-0.531269738	0.00954015	0.540809888	chr10	42197902	42274815	76914	-	intron:255828	uc007eyo.1	56484	Foxo3	mm10_genes_introns
135	chr10	42269335	42269335	1	*	hyper	-0.531269738	0.00954015	0.540809888	chr10	42247787	42274815	27029	-	intron:255829	uc007eyp.1	56484	Foxo3	mm10_genes_introns
136	chr10	42269335	42269335	1	*	hyper	-0.531269738	0.00954015	0.540809888	chr10	42201869	42270730	68862	*	inter:7351	NA	NA	NA	mm10_cpg_inter
137	chr18	38726539	38726539	1	*	hyper	-0.530040312	0.017462915	0.547503226	chr18	38605555	38988908	383354	*	inter:12178	NA	NA	NA	mm10_cpg_inter
138	chr4	126236947	126236947	1	*	hyper	-0.51628217	0.326081302	0.842363472	chr4	126236896	126237278	383	-	exon:122550	uc008usy.1	245877	Map7d1	mm10_genes_exons
139	chr4	126236947	126236947	1	*	hyper	-0.51628217	0.326081302	0.842363472	chr4	126236896	126237278	383	-	exon:122567	uc008usz.2	245877	Map7d1	mm10_genes_exons
140	chr4	126236947	126236947	1	*	hyper	-0.51628217	0.326081302	0.842363472	chr4	126236896	126237059	164	-	exon:122584	uc008uta.2	245877	Map7d1	mm10_genes_exons
141	chr4	126236947	126236947	1	*	hyper	-0.51628217	0.326081302	0.842363472	chr4	126236896	126237278	383	-	exon:122600	uc008utb.2	245877	Map7d1	mm10_genes_exons
142	chr4	126236947	126236947	1	*	hyper	-0.51628217	0.326081302	0.842363472	chr4	126236895	126237234	340	*	island:3478	NA	NA	NA	mm10_cpg_islands
143	chr11	6061436	6061436	1	*	hyper	-0.502093607	0.36969302	0.871786627	chr11	6028962	6065473	36512	-	intron:281056	uc007hxr.2	12323	Camk2b	mm10_genes_introns
144	chr11	6061436	6061436	1	*	hyper	-0.502093607	0.36969302	0.871786627	chr11	6028962	6065473	36512	-	intron:281076	uc007hxs.2	12323	Camk2b	mm10_genes_introns
145	chr11	6061436	6061436	1	*	hyper	-0.502093607	0.36969302	0.871786627	chr11	6028962	6065473	36512	-	intron:281095	uc007hxt.2	12323	Camk2b	mm10_genes_introns
146	chr11	6061436	6061436	1	*	hyper	-0.502093607	0.36969302	0.871786627	chr11	6028962	6065473	36512	-	intron:281099	uc057axw.1	12323	Camk2b	mm10_genes_introns
147	chr11	6061436	6061436	1	*	hyper	-0.502093607	0.36969302	0.871786627	chr11	6060996	6062995	2000	*	shelf:16396	NA	NA	NA	mm10_cpg_shelves
148	chr5	106816406	106816406	1	*	hyper	-0.374252869	0.230354111	0.604606979	chr5	106700817	106921740	220924	*	inter:3769	NA	NA	NA	mm10_cpg_inter
149	chr2	20519674	20519674	1	*	hyper	-0.355101955	0.621720341	0.976822296	chr2	20519513	20519857	345	+	5UTR:4769	uc008imn.1	208618	Etl4	mm10_genes_5UTRs
150	chr2	20519674	20519674	1	*	hyper	-0.355101955	0.621720341	0.976822296	chr2	20519513	20519857	345	+	5UTR:4771	uc008imo.1	208618	Etl4	mm10_genes_5UTRs
151	chr2	20519674	20519674	1	*	hyper	-0.355101955	0.621720341	0.976822296	chr2	20519513	20519857	345	+	5UTR:4772	uc008imp.1	208618	Etl4	mm10_genes_5UTRs
152	chr2	20519674	20519674	1	*	hyper	-0.355101955	0.621720341	0.976822296	chr2	20519513	20519857	345	+	5UTR:4773	uc008imq.1	208618	Etl4	mm10_genes_5UTRs
153	chr2	20519674	20519674	1	*	hyper	-0.355101955	0.621720341	0.976822296	chr2	20519513	20519857	345	+	5UTR:4774	uc012brk.1	208618	Etl4	mm10_genes_5UTRs
154	chr2	20519674	20519674	1	*	hyper	-0.355101955	0.621720341	0.976822296	chr2	20519513	20519927	415	+	exon:32499	uc008imn.1	208618	Etl4	mm10_genes_exons
155	chr2	20519674	20519674	1	*	hyper	-0.355101955	0.621720341	0.976822296	chr2	20519513	20519927	415	+	exon:32518	uc008imo.1	208618	Etl4	mm10_genes_exons
156	chr2	20519674	20519674	1	*	hyper	-0.355101955	0.621720341	0.976822296	chr2	20519513	20519927	415	+	exon:32536	uc008imp.1	208618	Etl4	mm10_genes_exons
157	chr2	20519674	20519674	1	*	hyper	-0.355101955	0.621720341	0.976822296	chr2	20519513	20519927	415	+	exon:32540	uc008imq.1	208618	Etl4	mm10_genes_exons
158	chr2	20519674	20519674	1	*	hyper	-0.355101955	0.621720341	0.976822296	chr2	20519513	20519927	415	+	exon:32560	uc012brk.1	208618	Etl4	mm10_genes_exons
159	chr2	20519674	20519674	1	*	hyper	-0.355101955	0.621720341	0.976822296	chr2	20290042	20529958	239917	+	intron:28759	uc008imk.1	208618	Etl4	mm10_genes_introns
160	chr2	20519674	20519674	1	*	hyper	-0.355101955	0.621720341	0.976822296	chr2	20340110	20529958	189849	+	intron:28765	uc008imm.1	208618	Etl4	mm10_genes_introns
161	chr2	20519674	20519674	1	*	hyper	-0.355101955	0.621720341	0.976822296	chr2	20519515	20519995	481	*	island:942	NA	NA	NA	mm10_cpg_islands
162	chr13	37941995	37941995	1	*	hyper	-0.353268176	0.542456326	0.895724501	chr13	37916596	37946856	30261	+	intron:315111	uc007qcy.3	68750	Rreb1	mm10_genes_introns
163	chr13	37941995	37941995	1	*	hyper	-0.353268176	0.542456326	0.895724501	chr13	37932490	37946856	14367	+	intron:315131	uc007qda.2	68750	Rreb1	mm10_genes_introns
164	chr13	37941995	37941995	1	*	hyper	-0.353268176	0.542456326	0.895724501	chr13	37941705	37946856	5152	+	intron:315142	uc007qdb.2	68750	Rreb1	mm10_genes_introns
165	chr13	37941995	37941995	1	*	hyper	-0.353268176	0.542456326	0.895724501	chr13	37935185	37989602	54418	*	inter:9581	NA	NA	NA	mm10_cpg_inter
166	chr17	28175219	28175219	1	*	hypo	0.338027621	0.88594925	0.547921629	chr17	28172418	28176417	4000	+	1to5kb:54476	uc008bqg.2	224656	Zfp523	mm10_genes_1to5kb
167	chr17	28175219	28175219	1	*	hypo	0.338027621	0.88594925	0.547921629	chr17	28174658	28177096	2439	-	exon:445688	uc056zdx.1	NA	NA	mm10_genes_exons
168	chr17	28175219	28175219	1	*	hypo	0.338027621	0.88594925	0.547921629	chr17	28127393	28273603	146211	-	intron:389634	uc056zdw.1	100628577	Mir5098	mm10_genes_introns
169	chr17	28175219	28175219	1	*	hypo	0.338027621	0.88594925	0.547921629	chr17	28174933	28176932	2000	*	shore:26463	NA	NA	NA	mm10_cpg_shores
170	chr17	46591709	46591709	1	*	hypo	0.358768689	0.472691316	0.113922627	chr17	46591515	46591802	288	-	exon:449577	uc008cth.2	71461	Ptk7	mm10_genes_exons
171	chr17	46591709	46591709	1	*	hypo	0.358768689	0.472691316	0.113922627	chr17	46591515	46591802	288	-	exon:449597	uc008cti.2	71461	Ptk7	mm10_genes_exons
172	chr17	46591709	46591709	1	*	hypo	0.358768689	0.472691316	0.113922627	chr17	46591648	46591898	251	*	island:14251	NA	NA	NA	mm10_cpg_islands
173	chr17	46591709	46591709	1	*	hypo	0.358768689	0.472691316	0.113922627	chr17	46471501	46825221	353721	+	lincRNA:3808	ENSMUST00000181301.1	NA	Gm26904	mm10_lncrna_gencode
174	chr8	120547866	120547866	1	*	hypo	0.381673046	0.98709022	0.605417174	chr8	120489152	120553583	64432	+	intron:206452	uc009nqz.2	382034	Gse1	mm10_genes_introns
175	chr8	120547866	120547866	1	*	hypo	0.381673046	0.98709022	0.605417174	chr8	120535955	120553583	17629	+	intron:206467	uc009nra.2	382034	Gse1	mm10_genes_introns
176	chr8	120547866	120547866	1	*	hypo	0.381673046	0.98709022	0.605417174	chr8	120537563	120553583	16021	+	intron:206482	uc009nrb.2	382034	Gse1	mm10_genes_introns
177	chr8	120547866	120547866	1	*	hypo	0.381673046	0.98709022	0.605417174	chr8	120542923	120573724	30802	*	inter:6389	NA	NA	NA	mm10_cpg_inter
178	chr13	112033271	112033271	1	*	hypo	0.394683603	0.516312593	0.12162899	chr13	111982121	112459721	477601	*	inter:9925	NA	NA	NA	mm10_cpg_inter
179	chr4	43559242	43559242	1	*	hypo	0.397977726	0.982716828	0.584739103	chr4	43557634	43561633	4000	+	1to5kb:12209	uc008sqg.1	12913	Creb3	mm10_genes_1to5kb
180	chr4	43559242	43559242	1	*	hypo	0.397977726	0.982716828	0.584739103	chr4	43556784	43562129	5346	-	intron:101764	uc008sqe.2	21894	Tln1	mm10_genes_introns
181	chr4	43559242	43559242	1	*	hypo	0.397977726	0.982716828	0.584739103	chr4	43558057	43560056	2000	*	shelf:5275	NA	NA	NA	mm10_cpg_shelves
182	chr17	7010281	7010281	1	*	hypo	0.399109261	0.645348929	0.246239668	chr17	6998134	7019273	21140	+	intron:376487	uc008aid.1	68195	Rnaset2b	mm10_genes_introns
183	chr17	7010281	7010281	1	*	hypo	0.399109261	0.645348929	0.246239668	chr17	6983109	7165740	182632	*	inter:11431	NA	NA	NA	mm10_cpg_inter
184	chr6	143316188	143316188	1	*	hypo	0.409755546	0.470994234	0.061238687	chr6	143171958	143829411	657454	*	inter:4833	NA	NA	NA	mm10_cpg_inter
185	chr6	100480006	100480006	1	*	hypo	0.421018687	0.521979162	0.100960475	chr6	100292231	100558932	266702	*	inter:4631	NA	NA	NA	mm10_cpg_inter
186	chr17	45872001	45872001	1	*	hypo	0.494014443	0.517248377	0.023233934	chr17	45810023	46026384	216362	*	inter:11765	NA	NA	NA	mm10_cpg_inter
187	chr1	98402145	98402145	1	*	hypo	0.496070307	0.517472905	0.021402598	chr1	98099892	104764480	6664589	*	inter:377	NA	NA	NA	mm10_cpg_inter
188	chrX	57196513	57196513	1	*	hypo	0.499610515	0.578749798	0.079139283	chrX	57195637	57199636	4000	+	1to5kb:60910	uc009tha.2	100502842	Gm14718	mm10_genes_1to5kb
189	chrX	57196513	57196513	1	*	hypo	0.499610515	0.578749798	0.079139283	chrX	57058002	57388569	330568	*	inter:12942	NA	NA	NA	mm10_cpg_inter
190	chr6	140897404	140897404	1	*	hypo	0.536752151	0.574285409	0.037533258	chr6	140627752	141245500	617749	*	inter:4823	NA	NA	NA	mm10_cpg_inter
191	chr5	145110704	145110704	1	*	hypo	0.560323849	0.573202469	0.01287862	chr5	145109256	145113255	4000	+	1to5kb:17354	uc009amb.2	11867	Arpc1b	mm10_genes_1to5kb
192	chr5	145110704	145110704	1	*	hypo	0.560323849	0.573202469	0.01287862	chr5	145109256	145113255	4000	+	1to5kb:17355	uc009amc.2	11867	Arpc1b	mm10_genes_1to5kb
193	chr5	145110704	145110704	1	*	hypo	0.560323849	0.573202469	0.01287862	chr5	145110095	145112094	2000	*	shelf:8630	NA	NA	NA	mm10_cpg_shelves
194	chr9	48916314	48916314	1	*	hypo	0.578490687	0.62204429	0.043553603	chr9	48840348	48980968	140621	*	inter:6697	NA	NA	NA	mm10_cpg_inter
195	chr10	79735441	79735441	1	*	hypo	0.596252295	0.671311792	0.075059497	chr10	79734858	79736108	1251	+	exon:283691	uc007fzn.1	15166	Hcn2	mm10_genes_exons
196	chr10	79735441	79735441	1	*	hypo	0.596252295	0.671311792	0.075059497	chr10	79697326	80369543	672218	-	intron:258885	uc029qzy.1	100568459	Bc1	mm10_genes_introns
197	chr10	79735441	79735441	1	*	hypo	0.596252295	0.671311792	0.075059497	chr10	79735082	79736163	1082	*	island:9068	NA	NA	NA	mm10_cpg_islands
198	chr4	107775901	107775901	1	*	hypo	0.599306081	0.863203771	0.263897689	chr4	107687993	107798488	110496	*	inter:2783	NA	NA	NA	mm10_cpg_inter
199	chr8	124651884	124651884	1	*	hypo	0.602676381	0.875163661	0.27248728	chr8	124651422	124662847	11426	-	intron:216732	uc009nxg.1	69551	2310022B05Rik	mm10_genes_introns
200	chr8	124651884	124651884	1	*	hypo	0.602676381	0.875163661	0.27248728	chr8	124525037	124658803	133767	*	inter:6450	NA	NA	NA	mm10_cpg_inter
201	chr18	54821999	54821999	1	*	hypo	0.613955368	0.956471566	0.342516198	chr18	54820405	54823166	2762	*	enhancer:1725	NA	54820980	54821270	mm10_custom_enhancer
202	chr18	54821999	54821999	1	*	hypo	0.613955368	0.956471566	0.342516198	chr18	54000296	54983839	983544	*	inter:12225	NA	NA	NA	mm10_cpg_inter
203	chr17	57194161	57194161	1	*	hypo	0.6196511	0.663204703	0.043553603	chr17	57194070	57194181	112	-	5UTR:67175	uc008def.2	50930	Tnfsf14	mm10_genes_5UTRs
204	chr17	57194161	57194161	1	*	hypo	0.6196511	0.663204703	0.043553603	chr17	57193857	57194181	325	-	exon:451280	uc008def.2	50930	Tnfsf14	mm10_genes_exons
205	chr17	57194161	57194161	1	*	hypo	0.6196511	0.663204703	0.043553603	chr17	57109797	57243387	133591	*	inter:11867	NA	NA	NA	mm10_cpg_inter
206	chr2	143696381	143696381	1	*	hypo	0.627078138	0.670631741	0.043553603	chr2	143695656	143697069	1414	*	enhancer:4264	NA	143696080	143696230	mm10_custom_enhancer
207	chr2	143696381	143696381	1	*	hypo	0.627078138	0.670631741	0.043553603	chr2	143690436	143696656	6221	+	intron:41340	uc008mqf.2	18549	Pcsk2	mm10_genes_introns
208	chr2	143696381	143696381	1	*	hypo	0.627078138	0.670631741	0.043553603	chr2	143067275	143858424	791150	*	inter:1479	NA	NA	NA	mm10_cpg_inter
209	chr13	60209156	60209156	1	*	hypo	0.642383326	0.675469569	0.033086243	chr13	60208664	60209224	561	+	exon:361879	uc007qvj.1	100503759	Gm5084	mm10_genes_exons
210	chr13	60209156	60209156	1	*	hypo	0.642383326	0.675469569	0.033086243	chr13	60181592	60597760	416169	*	inter:9728	NA	NA	NA	mm10_cpg_inter
211	chr7	28775244	28775244	1	*	hypo	0.647456441	0.691010044	0.043553603	chr7	28774899	28775842	944	-	exon:208856	uc009fzv.1	100503790	Gm19897	mm10_genes_exons
212	chr7	28775244	28775244	1	*	hypo	0.647456441	0.691010044	0.043553603	chr7	28772209	28776857	4649	+	intron:166842	uc009fzt.2	64383	Sirt2	mm10_genes_introns
213	chr7	28775244	28775244	1	*	hypo	0.647456441	0.691010044	0.043553603	chr7	28772209	28776857	4649	+	intron:166856	uc009fzu.2	64383	Sirt2	mm10_genes_introns
214	chr7	28775244	28775244	1	*	hypo	0.647456441	0.691010044	0.043553603	chr7	28766868	28776857	9990	+	intron:166868	uc012fgx.1	64383	Sirt2	mm10_genes_introns
215	chr7	28775244	28775244	1	*	hypo	0.647456441	0.691010044	0.043553603	chr7	28770969	28792634	21666	*	inter:5087	NA	NA	NA	mm10_cpg_inter
216	chr5	128527204	128527204	1	*	hypo	0.652009616	0.689542874	0.037533258	chr5	128437058	128595948	158891	*	inter:3999	NA	NA	NA	mm10_cpg_inter
217	chr13	110094631	110094631	1	*	hypo	0.654148194	0.691681452	0.037533258	chr13	110093272	110095505	2234	*	enhancer:3459	NA	110094400	110094550	mm10_custom_enhancer
218	chr13	110094631	110094631	1	*	hypo	0.654148194	0.691681452	0.037533258	chr13	110084255	110180978	96724	-	intron:326878	uc007rvo.3	67295	Rab3c	mm10_genes_introns
219	chr13	110094631	110094631	1	*	hypo	0.654148194	0.691681452	0.037533258	chr13	110084255	110180978	96724	-	intron:326882	uc007rvp.3	67295	Rab3c	mm10_genes_introns
220	chr13	110094631	110094631	1	*	hypo	0.654148194	0.691681452	0.037533258	chr13	109907359	110390607	483249	*	inter:9918	NA	NA	NA	mm10_cpg_inter
221	chr18	66654029	66654029	1	*	hypo	0.655915501	0.769829117	0.113913616	chr18	66462955	67084228	621274	*	inter:12282	NA	NA	NA	mm10_cpg_inter
222	chr2	117988982	117988982	1	*	hypo	0.658308153	0.69584141	0.037533258	chr2	117862663	118027146	164484	-	intron:57841	uc008lrp.1	329496	Gm13986	mm10_genes_introns
223	chr2	117988982	117988982	1	*	hypo	0.658308153	0.69584141	0.037533258	chr2	117347064	118252768	905705	*	inter:1295	NA	NA	NA	mm10_cpg_inter
224	chr2	117988982	117988982	1	*	hypo	0.658308153	0.69584141	0.037533258	chr2	117857291	118111202	253912	-	processed_transcript:131	ENSMUST00000148587.5	329496	Gm13986	mm10_lncrna_gencode
225	chr16	95654209	95654209	1	*	hypo	0.664185905	0.697272148	0.033086243	chr16	95654119	95655130	1012	*	enhancer:6532	NA	95654480	95654630	mm10_custom_enhancer
226	chr16	95654209	95654209	1	*	hypo	0.664185905	0.697272148	0.033086243	chr16	95589830	95697862	108033	*	inter:11385	NA	NA	NA	mm10_cpg_inter
227	chr16	10868150	10868150	1	*	hypo	0.672263335	0.715816938	0.043553603	chr16	10835391	10886097	50707	+	intron:362644	uc007yel.2	223970	Rmi2	mm10_genes_introns
228	chr16	10868150	10868150	1	*	hypo	0.672263335	0.715816938	0.043553603	chr16	10839409	10988393	148985	*	inter:11045	NA	NA	NA	mm10_cpg_inter
229	chr7	80561619	80561619	1	*	hypo	0.67230943	0.715863033	0.043553603	chr7	80539137	80684150	145014	*	inter:5366	NA	NA	NA	mm10_cpg_inter
230	chr17	74110287	74110287	1	*	hypo	0.673196613	0.716750216	0.043553603	chr17	74051923	74290396	238474	*	inter:11923	NA	NA	NA	mm10_cpg_inter
231	chrX	26159110	26159110	1	*	hypo	0.683475671	0.727029274	0.043553603	chrX	23697485	35884492	12187008	*	inter:12874	NA	NA	NA	mm10_cpg_inter
232	chr9	110726238	110726238	1	*	hypo	0.689831264	0.918394653	0.228563389	chr9	110725174	110726442	1269	-	intron:240789	uc009ruo.1	19228	Pth1r	mm10_genes_introns
233	chr9	110726238	110726238	1	*	hypo	0.689831264	0.918394653	0.228563389	chr9	110725174	110726442	1269	-	intron:240802	uc009rup.1	19228	Pth1r	mm10_genes_introns
234	chr9	110726238	110726238	1	*	hypo	0.689831264	0.918394653	0.228563389	chr9	110725174	110726442	1269	-	intron:240816	uc009ruq.1	19228	Pth1r	mm10_genes_introns
235	chr9	110726238	110726238	1	*	hypo	0.689831264	0.918394653	0.228563389	chr9	110724968	110726967	2000	*	shore:16218	NA	NA	NA	mm10_cpg_shores
236	chr3	129332624	129332624	1	*	hypo	0.720459892	0.764013495	0.043553603	chr3	129332482	129332749	268	-	5UTR:14456	uc008rhy.1	13809	Enpep	mm10_genes_5UTRs
237	chr3	129332624	129332624	1	*	hypo	0.720459892	0.764013495	0.043553603	chr3	129332482	129332749	268	-	5UTR:14457	uc008rhz.1	13809	Enpep	mm10_genes_5UTRs
238	chr3	129332624	129332624	1	*	hypo	0.720459892	0.764013495	0.043553603	chr3	129331862	129332749	888	-	exon:96322	uc008rhy.1	13809	Enpep	mm10_genes_exons
239	chr3	129332624	129332624	1	*	hypo	0.720459892	0.764013495	0.043553603	chr3	129331862	129332749	888	-	exon:96342	uc008rhz.1	13809	Enpep	mm10_genes_exons
240	chr3	129332624	129332624	1	*	hypo	0.720459892	0.764013495	0.043553603	chr3	129222933	129529651	306719	*	inter:2325	NA	NA	NA	mm10_cpg_inter
241	chr7	102805175	102805175	1	*	hypo	0.726316309	0.918394653	0.192078344	chr7	102517375	104497967	1980593	*	inter:5490	NA	NA	NA	mm10_cpg_inter
242	chr15	87584231	87584231	1	*	hypo	0.726316309	0.918394653	0.192078344	chr15	87544604	87681479	136876	+	intron:349956	uc007xee.1	106014	Fam19a5	mm10_genes_introns
243	chr15	87584231	87584231	1	*	hypo	0.726316309	0.918394653	0.192078344	chr15	87549234	87620069	70836	*	inter:10818	NA	NA	NA	mm10_cpg_inter
244	chr1	133304943	133304943	1	*	hypo	0.731050301	0.764136544	0.033086243	chr1	133304823	133308822	4000	+	1to5kb:1099	uc007cqa.1	68338	Golt1a	mm10_genes_1to5kb
245	chr1	133304943	133304943	1	*	hypo	0.731050301	0.764136544	0.033086243	chr1	133304823	133308822	4000	+	1to5kb:1100	uc007cqb.1	280287	Kiss1	mm10_genes_1to5kb
246	chr1	133304943	133304943	1	*	hypo	0.731050301	0.764136544	0.033086243	chr1	133304823	133308822	4000	+	1to5kb:1101	uc007cqc.1	68338	Golt1a	mm10_genes_1to5kb
247	chr1	133304943	133304943	1	*	hypo	0.731050301	0.764136544	0.033086243	chr1	133304823	133308822	4000	+	1to5kb:1102	uc007cqd.1	280287	Kiss1	mm10_genes_1to5kb
248	chr1	133304943	133304943	1	*	hypo	0.731050301	0.764136544	0.033086243	chr1	133304823	133308822	4000	+	1to5kb:1103	uc011wrz.1	280287	Kiss1	mm10_genes_1to5kb
249	chr1	133304943	133304943	1	*	hypo	0.731050301	0.764136544	0.033086243	chr1	133278356	133359427	81072	*	inter:456	NA	NA	NA	mm10_cpg_inter
250	chr16	10788656	10788656	1	*	hypo	0.738369558	0.918394653	0.180025095	chr16	10788656	10789655	1000	-	promoter:52907	uc007yee.1	21959	Tnp2	mm10_genes_promoters
251	chr16	10788656	10788656	1	*	hypo	0.738369558	0.918394653	0.180025095	chr16	10786059	10790058	4000	+	1to5kb:51975	uc007yeg.1	NA	NA	mm10_genes_1to5kb
252	chr16	10788656	10788656	1	*	hypo	0.738369558	0.918394653	0.180025095	chr16	10786988	10790987	4000	+	1to5kb:51976	uc007yei.1	NA	NA	mm10_genes_1to5kb
253	chr16	10788656	10788656	1	*	hypo	0.738369558	0.918394653	0.180025095	chr16	10786537	10790536	4000	-	1to5kb:52904	uc007yed.1	12703	Socs1	mm10_genes_1to5kb
254	chr16	10788656	10788656	1	*	hypo	0.738369558	0.918394653	0.180025095	chr16	10786537	10790536	4000	-	1to5kb:52905	uc033gxm.1	12703	Socs1	mm10_genes_1to5kb
255	chr16	10788656	10788656	1	*	hypo	0.738369558	0.918394653	0.180025095	chr16	10785872	10789871	4000	-	1to5kb:52906	uc033gxn.1	NA	NA	mm10_genes_1to5kb
256	chr16	10788656	10788656	1	*	hypo	0.738369558	0.918394653	0.180025095	chr16	10788192	10790191	2000	*	shelf:22880	NA	NA	NA	mm10_cpg_shelves
257	chr4	152360772	152360772	1	*	hypo	0.752414896	0.929710662	0.177295767	chr4	152360731	152360820	90	+	intron:98781	uc008wai.1	269610	Chd5	mm10_genes_introns
258	chr4	152360772	152360772	1	*	hypo	0.752414896	0.929710662	0.177295767	chr4	152360731	152360820	90	+	intron:98822	uc012dqc.1	269610	Chd5	mm10_genes_introns
259	chr4	152360772	152360772	1	*	hypo	0.752414896	0.929710662	0.177295767	chr4	152359230	152361229	2000	*	shelf:6813	NA	NA	NA	mm10_cpg_shelves
260	chr11	102399787	102399787	1	*	hypo	0.757226044	0.790312287	0.033086243	chr11	102399781	102399887	107	+	intron:276826	uc007lrq.3	51799	Rundc3a	mm10_genes_introns
261	chr11	102399787	102399787	1	*	hypo	0.757226044	0.790312287	0.033086243	chr11	102399781	102399887	107	+	intron:276836	uc007lrr.3	51799	Rundc3a	mm10_genes_introns
262	chr11	102399787	102399787	1	*	hypo	0.757226044	0.790312287	0.033086243	chr11	102399781	102399887	107	+	intron:276842	uc007lrs.3	51799	Rundc3a	mm10_genes_introns
263	chr11	102399787	102399787	1	*	hypo	0.757226044	0.790312287	0.033086243	chr11	102399569	102400020	452	*	island:10514	NA	NA	NA	mm10_cpg_islands
264	chr11	102399797	102399797	1	*	hypo	0.76538857	0.808942173	0.043553603	chr11	102399781	102399887	107	+	intron:276826	uc007lrq.3	51799	Rundc3a	mm10_genes_introns
265	chr11	102399797	102399797	1	*	hypo	0.76538857	0.808942173	0.043553603	chr11	102399781	102399887	107	+	intron:276836	uc007lrr.3	51799	Rundc3a	mm10_genes_introns
266	chr11	102399797	102399797	1	*	hypo	0.76538857	0.808942173	0.043553603	chr11	102399781	102399887	107	+	intron:276842	uc007lrs.3	51799	Rundc3a	mm10_genes_introns
267	chr11	102399797	102399797	1	*	hypo	0.76538857	0.808942173	0.043553603	chr11	102399569	102400020	452	*	island:10514	NA	NA	NA	mm10_cpg_islands
268	chr9	48496015	48496015	1	*	hypo	0.76538857	0.808942173	0.043553603	chr9	48494675	48496369	1695	*	enhancer:21401	NA	48495300	48495450	mm10_custom_enhancer
269	chr9	48496015	48496015	1	*	hypo	0.76538857	0.808942173	0.043553603	chr9	48495331	48496330	1000	-	promoter:33203	uc009pie.2	67010	Rbm7	mm10_genes_promoters
270	chr9	48496015	48496015	1	*	hypo	0.76538857	0.808942173	0.043553603	chr9	48495331	48496330	1000	-	promoter:33204	uc009pif.2	67010	Rbm7	mm10_genes_promoters
271	chr9	48496015	48496015	1	*	hypo	0.76538857	0.808942173	0.043553603	chr9	48495331	48496330	1000	-	promoter:33205	uc009pig.2	67010	Rbm7	mm10_genes_promoters
272	chr9	48496015	48496015	1	*	hypo	0.76538857	0.808942173	0.043553603	chr9	48495331	48496330	1000	-	promoter:33206	uc009pih.2	67010	Rbm7	mm10_genes_promoters
273	chr9	48496015	48496015	1	*	hypo	0.76538857	0.808942173	0.043553603	chr9	48495331	48496330	1000	-	promoter:33207	uc009pic.2	67010	Rbm7	mm10_genes_promoters
274	chr9	48496015	48496015	1	*	hypo	0.76538857	0.808942173	0.043553603	chr9	48495332	48496331	1000	-	promoter:33208	uc057aol.1	NA	NA	mm10_genes_promoters
275	chr9	48496015	48496015	1	*	hypo	0.76538857	0.808942173	0.043553603	chr9	48495182	48499181	4000	-	1to5kb:33202	uc009pid.2	67010	Rbm7	mm10_genes_1to5kb
276	chr9	48496015	48496015	1	*	hypo	0.76538857	0.808942173	0.043553603	chr9	48495926	48497925	2000	*	shore:15285	NA	NA	NA	mm10_cpg_shores
277	chr5	148236823	148236823	1	*	hypo	0.773771025	0.959914037	0.186143012	chr5	148235992	148239172	3181	+	exon:144369	uc057acd.1	NA	NA	mm10_genes_exons
278	chr5	148236823	148236823	1	*	hypo	0.773771025	0.959914037	0.186143012	chr5	148236478	148277599	41122	+	intron:126952	uc009aon.2	77521	Mtus2	mm10_genes_introns
279	chr5	148236823	148236823	1	*	hypo	0.773771025	0.959914037	0.186143012	chr5	147962007	148395217	433211	*	inter:4219	NA	NA	NA	mm10_cpg_inter
280	chr4	73561600	73561600	1	*	hypo	0.842099826	0.879633084	0.037533258	chr4	72205676	73786553	1580878	*	inter:2686	NA	NA	NA	mm10_cpg_inter
281	chr7	30490149	30490149	1	*	hypo	0.88530841	0.918394653	0.033086243	chr7	30488658	30492657	4000	+	1to5kb:23557	uc009geo.1	56189	Prodh2	mm10_genes_1to5kb
282	chr7	30490149	30490149	1	*	hypo	0.88530841	0.918394653	0.033086243	chr7	30469680	30530886	61207	*	inter:5122	NA	NA	NA	mm10_cpg_inter
283	chr15	5217366	5217366	1	*	hypo	0.88615706	0.929710662	0.043553603	chr15	5217150	5218332	1183	+	exon:394062	uc007vcv.1	67515	Ttc33	mm10_genes_exons
284	chr15	5217366	5217366	1	*	hypo	0.88615706	0.929710662	0.043553603	chr15	5217150	5218332	1183	+	exon:394067	uc007vcw.1	67515	Ttc33	mm10_genes_exons
285	chr15	5217366	5217366	1	*	hypo	0.88615706	0.929710662	0.043553603	chr15	5217150	5218332	1183	+	exon:394071	uc007vcx.1	67515	Ttc33	mm10_genes_exons
286	chr15	5217366	5217366	1	*	hypo	0.88615706	0.929710662	0.043553603	chr15	5189952	5238328	48377	*	inter:10439	NA	NA	NA	mm10_cpg_inter
