## Supplementary material for "Developmental Dieldrin Exposure Alters DNA Methylation at Genes Related to Dopaminergic Neuron Development and Parkinson’s Disease in Mouse Midbrain": Supplemental Table S15_Kochmanski_121018.txt

seqnames	start	end	width	strand	DM_status	diff_meth	mu1	mu2	annot.seqnames	annot.start	annot.end	annot.width	annot.strand	annot.id	annot.tx_id	annot.gene_id	annot.symbol	annot.type
1	chr2	174285044	174285127	84	*	hyper	-0.243771715	0.101094051	0.344865766	chr2	174284604	174285477	874	+	exon:51649	uc008oeq.1	14683	Gnas	mm10_genes_exons
2	chr2	174285044	174285127	84	*	hyper	-0.243771715	0.101094051	0.344865766	chr2	174284604	174285477	874	+	exon:51653	uc008oer.2	14683	Gnas	mm10_genes_exons
3	chr2	174285044	174285127	84	*	hyper	-0.243771715	0.101094051	0.344865766	chr2	174284604	174285477	874	+	exon:51658	uc008oes.1	14683	Gnas	mm10_genes_exons
4	chr2	174285044	174285127	84	*	hyper	-0.243771715	0.101094051	0.344865766	chr2	174284674	174285435	762	+	exon:51670	uc033hrp.1	NA	NA	mm10_genes_exons
5	chr2	174285044	174285127	84	*	hyper	-0.243771715	0.101094051	0.344865766	chr2	174284666	174286139	1474	-	intron:64741	uc008oep.1	56802	Nespas	mm10_genes_introns
6	chr2	174285044	174285127	84	*	hyper	-0.243771715	0.101094051	0.344865766	chr2	174284666	174286139	1474	-	intron:64745	uc012ckw.1	56802	Nespas	mm10_genes_introns
7	chr2	174285044	174285127	84	*	hyper	-0.243771715	0.101094051	0.344865766	chr2	174284647	174285390	744	*	island:2101	NA	NA	NA	mm10_cpg_islands
8	chr2	174285044	174285127	84	*	hyper	-0.243771715	0.101094051	0.344865766	chr2	174281237	174295436	14200	-	antisense:627	ENSMUST00000151472.5	56802	Nespas	mm10_lncrna_gencode
9	chr2	174285044	174285127	84	*	hyper	-0.243771715	0.101094051	0.344865766	chr2	174282194	174295389	13196	-	antisense:628	ENSMUST00000150276.1	56802	Nespas	mm10_lncrna_gencode
10	chr2	174285044	174285127	84	*	hyper	-0.243771715	0.101094051	0.344865766	chr2	174284353	174285435	1083	-	antisense:629	ENSMUST00000143738.1	56802	Nespas	mm10_lncrna_gencode
11	chr5	77410002	77410038	37	*	hypo	0.74356765	0.929710662	0.186143012	chr5	77409046	77413045	4000	-	1to5kb:18134	uc008xwf.2	29817	Igfbp7	mm10_genes_1to5kb
12	chr5	77410002	77410038	37	*	hypo	0.74356765	0.929710662	0.186143012	chr5	77409046	77413045	4000	-	1to5kb:18135	uc012dxr.1	29817	Igfbp7	mm10_genes_1to5kb
13	chr5	77410002	77410038	37	*	hypo	0.74356765	0.929710662	0.186143012	chr5	77408240	77410239	2000	*	shore:8227	NA	NA	NA	mm10_cpg_shores
14	chr2	174285167	174285215	49	*	hyper	-0.291395152	0.106197717	0.397592868	chr2	174284604	174285477	874	+	exon:51649	uc008oeq.1	14683	Gnas	mm10_genes_exons
15	chr2	174285167	174285215	49	*	hyper	-0.291395152	0.106197717	0.397592868	chr2	174284604	174285477	874	+	exon:51653	uc008oer.2	14683	Gnas	mm10_genes_exons
16	chr2	174285167	174285215	49	*	hyper	-0.291395152	0.106197717	0.397592868	chr2	174284604	174285477	874	+	exon:51658	uc008oes.1	14683	Gnas	mm10_genes_exons
17	chr2	174285167	174285215	49	*	hyper	-0.291395152	0.106197717	0.397592868	chr2	174284674	174285435	762	+	exon:51670	uc033hrp.1	NA	NA	mm10_genes_exons
18	chr2	174285167	174285215	49	*	hyper	-0.291395152	0.106197717	0.397592868	chr2	174284666	174286139	1474	-	intron:64741	uc008oep.1	56802	Nespas	mm10_genes_introns
19	chr2	174285167	174285215	49	*	hyper	-0.291395152	0.106197717	0.397592868	chr2	174284666	174286139	1474	-	intron:64745	uc012ckw.1	56802	Nespas	mm10_genes_introns
20	chr2	174285167	174285215	49	*	hyper	-0.291395152	0.106197717	0.397592868	chr2	174284647	174285390	744	*	island:2101	NA	NA	NA	mm10_cpg_islands
21	chr2	174285167	174285215	49	*	hyper	-0.291395152	0.106197717	0.397592868	chr2	174281237	174295436	14200	-	antisense:627	ENSMUST00000151472.5	56802	Nespas	mm10_lncrna_gencode
22	chr2	174285167	174285215	49	*	hyper	-0.291395152	0.106197717	0.397592868	chr2	174282194	174295389	13196	-	antisense:628	ENSMUST00000150276.1	56802	Nespas	mm10_lncrna_gencode
23	chr2	174285167	174285215	49	*	hyper	-0.291395152	0.106197717	0.397592868	chr2	174284353	174285435	1083	-	antisense:629	ENSMUST00000143738.1	56802	Nespas	mm10_lncrna_gencode
24	chrX	12004575	12004748	174	*	hyper	-0.524616293	0.393521959	0.918138252	chrX	12004280	12006279	2000	*	shore:29380	NA	NA	NA	mm10_cpg_shores
25	chr7	25627477	25627547	71	*	hyper	-0.710270702	0.03305275	0.743323452	chr7	25626624	25627623	1000	+	promoter:23376	uc012ffx.1	232984	B3gnt8	mm10_genes_promoters
26	chr7	25627477	25627547	71	*	hyper	-0.710270702	0.03305275	0.743323452	chr7	25626624	25627623	1000	+	promoter:23377	uc009ftg.1	232984	B3gnt8	mm10_genes_promoters
27	chr7	25627477	25627547	71	*	hyper	-0.710270702	0.03305275	0.743323452	chr7	25627348	25627687	340	*	island:6002	NA	NA	NA	mm10_cpg_islands
28	chr4	85413484	85413536	53	*	hyper	-0.524806373	0.043570117	0.56837649	chr4	85210131	85510185	300055	*	inter:2704	NA	NA	NA	mm10_cpg_inter
29	chr5	126050485	126050498	14	*	hyper	-0.454109327	0.483675568	0.937784895	chr5	126048983	126052982	4000	+	1to5kb:17033	uc029vos.1	NA	NA	mm10_genes_1to5kb
30	chr5	126050485	126050498	14	*	hyper	-0.454109327	0.483675568	0.937784895	chr5	125536820	127237441	1700622	*	inter:3995	NA	NA	NA	mm10_cpg_inter
31	chr11	112480548	112480708	161	*	hyper	-0.581038176	0.162285276	0.743323452	chr11	110341949	112777357	2435409	*	inter:8770	NA	NA	NA	mm10_cpg_inter
32	chr2	133118688	133118727	40	*	hypo	0.431740036	0.852604428	0.420864393	chr2	132949604	133547962	598359	*	inter:1464	NA	NA	NA	mm10_cpg_inter
